# Deep phylotaxonogenomic revision of the genus *Xanthomonas* within family *Xanthomonadaceae* and proposal of novel family *Frateuriaceae* within order *Xanthomonadales*

**DOI:** 10.1101/2022.09.22.508540

**Authors:** Kanika Bansal, Sanjeet Kumar, Anu Singh, Arushi Chaudhary, Prabhu B. Patil

## Abstract

Genus *Xanthomonas* is primarily comprise phytopathogenic species. In a recent study by carrying out deep phyto-taxonogenomics, we reported that even the genera *Xylella, Stenotrophomonas* and *Pseudoxanthomonas* are miss-classified and belong to genus *Xanthomonas*. Hence to understand the breadth of the genus, we carried out deep phylo-taxonogenomics of the order *Xanthomonadales*. Such investigation revealed that at least four more genera belong to genus *Xanthomonas* with prominent being *Lysobacter*. Further order level deep phylo-taxonogenomics revealed two major families. One being the original family *Xanthomonadaceae* and other is proposed as *Frateuriaceae* fam. nov. as synonym of family *Rhodanobacteraceae* with novel genus *Frateuria* gen. nov.
