## Supplementary Table 1 for "Deep phylotaxonogenomic revision of the genus *Xanthomonas* within family *Xanthomonadaceae* and proposal of novel family *Frateuriaceae* within order *Xanthomonadales*"

### Sheet: Sheet1
Basionym	Synonym	Proposed nomenclature	Type strain	Description based on present genomic comparision study and following reference(s) againt the proposal
Thermomonas aquatica	Thermomonas aquatica	Xanthomonas aquatica	KCTC 62191; NBRC 113114; SY21	Ju JH, Kim JS, Lee DH, Jeon JH, Heo SY, Seo JW, Kim CH, Park DS, Oh BR. Thermomonas aquatica sp. nov., isolated from an industrial wastewater treatment plant. Int J Syst Evol Microbiol 2019; 69:3399-3404.
Thermomonas beijingensis	Thermomonas beijingensis	Xanthomonas beijingensis	CGMCC 1.17738; KCTC 82820; RSS-23	Guo SZ, Wu T, Zhu HZ, Yan L, Liu ZP, Li DF, Jiang CY, Liu SJ, Shen XH. Niabella beijingensis sp. nov. and Thermomonas beijingensis sp. nov., two bacteria from constructed wetland. Int J Syst Evol Microbiol 2022; 72:5280.
Thermomonas carbonis	Thermomonas carbonis	Xanthomonas carbonis	CCTCC AB 2013364; GZ436; KCTC 42013; KCTC 42031	Wang L, Zheng S, Wang D, Wang L, Wang G. Thermomonas carbonis sp. nov., isolated from the soil of a coal mine. Int J Syst Evol Microbiol 2014; 64:3631-3635.
Thermomonas fusca	Thermomonas fusca	Xanthomonas fusca	DSM 15424; LMG 21737	Mergaert J, Cnockaert MC, Swings J. Thermomonas fusca sp. nov. and Thermomonas brevis sp. nov., two mesophilic species isolated from a denitrification reactor with poly(epsilon-caprolactone) plastic granules as fixed bed, and emended description of the genus Thermomonas. Int J Syst Evol Microbiol 2003; 53:1961-1966.
Thermomonas haemolytica	Thermomonas haemolytica	Xanthomonas haemolytica	A50-7-3; DSM 13605; LMG 19653	Busse HJ, Kampfer P, Moore ER, Nuutinen J, Tsitko IV, Denner EB, Vauterin L, Valens M, Rossello-Mora R, Salkinoja-Salonen MS. Thermomonas haemolytica gen. nov., sp. nov., a gamma-proteobacterium from kaolin slurry. Int J Syst Evol Microbiol 2002; 52:473-483.
Thermomonas hydrothermalis	Thermomonas hydrothermalis	Xanthomonas hydrothermalis	ATCC BAA-470; DSM 14834; SGM-6	Euzeby JP. Validation list no. 92. List of new names and new combinations previously effectively, but not validly, published. Int J Syst Evol Microbiol 2003; 53:935-937.
Luteimonas abyssi	Luteimonas abyssi	Xanthomonas abyssi	CGMCC 1.12611; DSM 25880; XH031	Fan X, Yu T, Li Z, Zhang XH. Luteimonas abyssi sp. nov., isolated from deep-sea sediment. Int J Syst Evol Microbiol 2014; 64:668-674.
Luteimonas aestuarii	Luteimonas aestuarii	Xanthomonas aestuarii	B9; DSM 19680; KCTC 22048	Euzeby JP. Validation list no. 127. List of new names and new combinations previously effectively, but not validly, published. Int J Syst Evol Microbiol 2009; 59:923-925.
Luteimonas arsenica	Luteimonas arsenica	Xanthomonas arsenica	26-35; CCTCC AB 2014326; KCTC 42824	Mu Y, Pan Y, Shi W, Liu L, Jiang Z, Luo X, Zeng XC, Li WJ. Luteimonas arsenica sp. nov., an arsenic-tolerant bacterium isolated from arsenic-contaminated soil. Int J Syst Evol Microbiol 2016; 66:2291-2296.
Luteimonas chenhongjianii	Luteimonas chenhongjianii	Xanthomonas chenhongjianii	100111; CGMCC 1.16429; DSM 104077	Zhang G, Lai XH, Yang J, Jin D, Pu J, Xiong Y, Yang C, Dong K, Huang Y, Luo X, et al. Luteimonas chenhongjianii, a novel species isolated from rectal contents of Tibetan Plateau pika (Ochotona curzoniae). Int J Syst Evol Microbiol 2020; 70:3186-3193.
Luteimonas cucumeris	Luteimonas cucumeris	Xanthomonas cucumeris	CGMCC 1.10821; KCTC 23627; Y4	Sun ZB, Zhang H, Yuan XF, Wang YX, Feng DM, Wang YH, Feng YJ. Luteimonas cucumeris sp. nov., isolated a from cucumber leaf. Int J Syst Evol Microbiol 2012; 62:2916-2920.
Luteimonas deserti	Luteimonas deserti	Xanthomonas deserti	CGMCC 1.17694; KCTC 82207; SJ-16	Huang XX, Shang J, Xu L, Yang R, Sun JQ. Luteimonas deserti sp. nov., a novel strain isolated from desert soil. Int J Syst Evol Microbiol 2021; 71:5048.
Luteimonas gilva	Luteimonas gilva	Xanthomonas gilva	CCTCC AB 2019255; H23; KCTC 72593	Xiong L, An L, Zong Y, Wang M, Wang G, Li M. Luteimonas gilva sp. nov., isolated from farmland soil. Int J Syst Evol Microbiol 2020; 70:3462-3467.
Luteimonas huabeiensis	Luteimonas huabeiensis	Xanthomonas huabeiensis	CICC 11005s; DSM 26429; HB2	Wu G, Liu Y, Li Q, Du H, You J, Li H, Ke C, Zhang X, Yu J, Zhao T. Luteimonas huabeiensis sp. nov., isolated from stratum water. Int J Syst Evol Microbiol 2013; 63:3352-3357.
Luteimonas lumbrici	Luteimonas lumbrici	Xanthomonas lumbrici	1.1416; CCTCC AB 2018348; KCTC 62979	Cha QY, Zhou XK, Zhang XF, Li M, Wei YQ, Zhang TK, Qin SC, Liu ZY, Wang XJ, Liu JJ, et al. Luteimonas lumbrici sp. nov., a novel bacterium isolated from wormcast. Int J Syst Evol Microbiol 2020; 70:604-610.
Luteimonas marina	Luteimonas marina	Xanthomonas marina	DSM 22943; FR1330; IMSNU 60306; JCM 12488; KCTC 12327	Baik KS, Park SC, Kim MS, Kim EM, Park C, Chun J, Seong CN. Luteimonas marina sp. nov., isolated from seawater. Int J Syst Evol Microbiol 2008; 58:2904-2908.
Luteimonas mephitis	Luteimonas mephitis	Xanthomonas mephitis	ATCC BAA-11; B1953/27.1; CCUG 48040; CIP 107229; DSM 12574	Finkmann W, Altendorf K, Stackebrandt E, Lipski A. Characterization of N2O-producing Xanthomonas-like isolates from biofilters as Stenotrophomonas nitritireducens sp. nov., Luteimonas mephitis gen. nov., sp. nov. and Pseudoxanthomonas broegbernensis gen. nov., sp. nov. Int J Syst Evol Microbiol 2000; 50:273-282.
Luteimonas padinae	Luteimonas padinae	Xanthomonas padinae	CDR SL 15; DSM 101536; KCTC 52403	Verma A, Ojha AK, Kumari P, Sundharam SS, Mayilraj S, Krishnamurthi S. Luteimonas padinae sp. nov., an epiphytic bacterium isolated from an intertidal macroalga. Int J Syst Evol Microbiol 2016; 66:5444-5451.
Luteimonas panaciterrae	Luteimonas panaciterrae	Xanthomonas panaciterrae	DSM 17927; Gsoil 068; KCTC 12601	Jin CZ, Song X, Sung YJ, Jin FJ, Li T, Oh HM, Lee HG, Jin L. Lysobacter profundi sp. nov., isolated from freshwater sediment and reclassification of Lysobacter panaciterrae as Luteimonas panaciterrae comb. nov. Int J Syst Evol Microbiol 2020; 70:3878-3887.
Luteimonas rhizosphaerae	Luteimonas rhizosphaerae	Xanthomonas rhizosphaerae	4-12; CCTCC AB 2016261; KCTC 52585; SF4-12	Zhao GY, Shao F, Zhang M, Zhang XJ, Wang JY, Fan SJ, Dai MX. Luteimonas rhizosphaerae sp. nov., isolated from the rhizosphere of Triticum aestivum L. Int J Syst Evol Microbiol 2018; 68:1197-1203.
Luteimonas terrae	Luteimonas terrae	Xanthomonas terrae	JCM 30122; KACC 18131; THG-MD21	Ngo HT, Yin CS. Luteimonas terrae sp. nov., isolated from rhizosphere soil of Radix ophiopogonis. Int J Syst Evol Microbiol 2016; 66:1920-1925.
Luteimonas terricola	Luteimonas terricola	Xanthomonas terricola	BZ92r; CGMCC 1.8985; DSM 22344	Zhang DC, Liu HC, Xin YH, Zhou YG, Schinner F, Margesin R. Luteimonas terricola sp. nov., a psychrophilic bacterium isolated from soil. Int J Syst Evol Microbiol 2010; 60:1581-1584.
Luteimonas tolerans	Luteimonas tolerans	Xanthomonas tolerans	DSM 28473; KCTC 42936; MCC 2572; UM1	Rani P, Mukherjee U, Verma H, Kamra K, Lal R. Luteimonas tolerans sp. nov., isolated from hexachlorocyclohexane-contaminated soil. Int J Syst Evol Microbiol 2016; 66:1851-1856.
Luteimonas yindakuii	Luteimonas yindakuii	Xanthomonas yindakuii	CGMCC 1.13927; JCM 33487; S-1072	Zhang S, Wang X, Yang J, Lu S, Lai XH, Jin D, Pu J, Li J, Huang Y, Zhang G, et al. Luteimonas yindakuii sp. nov. isolated from the leaves of Dandelion (Taraxacum officinale) on the Qinghai-Tibetan Plateau. Int J Syst Evol Microbiol 2020; 70:1007-1014.
Vulcaniibacterium gelatinicum	Vulcaniibacterium gelatinicum	Xanthomonas gelatinicum	CGMCC 1.16678; KCTC 72061; R-5-52-3	Niu XK, Narsing Rao MP, Dong ZY, Kan Y, Li QR, Huang J, Zhao L, Wang MZ, Shen ZP, Kang YQ, et al. Vulcaniibacterium gelatinicum sp. nov., a moderately thermophilic bacterium isolated from a hot spring. Int J Syst Evol Microbiol 2020; 70:1571-1577.
Vulcaniibacterium tengchongense	Vulcaniibacterium tengchongense	Xanthomonas tengchongense	CCTCC AB 2011152; DSM 25623; YIM 77520	Oren A, Garrity GM. Validation list no. 156. List of new names and new combinations previously effectively, but not validly, published. Int J Syst Evol Microbiol 2014; 64:693-696.
Vulcaniibacterium thermophilum	Vulcaniibacterium thermophilum	Xanthomonas thermophilum	CCTCC AB 2012064; DSM 25896; KCTC 32020; YIM 77875	Oren A, Garrity GM. Validation list no. 156. List of new names and new combinations previously effectively, but not validly, published. Int J Syst Evol Microbiol 2014; 64:693-696.
Lysobacter aestuarii	Lysobacter aestuarii	Xanthomonas aestuarii	JCM 31130; KACC 18502; S2-C	Jeong SE, Lee HJ, Jeon CO. Lysobacter aestuarii sp. nov., isolated from estuary sediment. Int J Syst Evol Microbiol 2016; 66:1346-1351.
Lysobacter alkalisoli	Lysobacter alkalisoli	Xanthomonas alkalisoli	CGMCC 1.16756; KCTC 43039; SJ-36	Xu L, Huang XX, Fan DL, Sun JQ. Lysobacter alkalisoli sp. nov., a chitin-degrading strain isolated from saline-alkaline soil. Int J Syst Evol Microbiol 2020; 70:1273-1281.
Lysobacter antarcticus	Lysobacter antarcticus	Xanthomonas antarcticus	CCTCC AB 2019390; GW1-59; KCTC 72831	Liu Z, Jiang P, Niu G, Wang W, Li J. Lysobacter antarcticus sp. nov., an SUF-system-containing bacterium from Antarctic coastal sediment. Int J Syst Evol Microbiol 2022; 72:5250.
Lysobacter antibioticus	Lysobacter antibioticus	Xanthomonas antibioticus	ATCC 29479; DSM 2044; HAMBI 1957; LMG 8760; UASM 3C	Skerman VBD, McGowan V, Sneath PHA. Approved lists of bacterial names. Int J Syst Bacteriol 1980; 30:225-420.
Lysobacter arenosi	Lysobacter arenosi	Xanthomonas arenosi	JCM 34257; KACC 21663; R7	Kim KR, Kim KH, Khan SA, Kim HM, Han DM, Jeon CO. Lysobacter arenosi sp. nov. and Lysobacter solisilvae sp. nov. isolated from soil. J Microbiol 2021; 59:709-717
Lysobacter arseniciresistens	Lysobacter arseniciresistens	Xanthomonas arseniciresistens	CGMCC 1.10752; DSM 27222; KCTC 23365; ZS79	Luo G, Shi Z, Wang G. Lysobacter arseniciresistens sp. nov., an arsenite-resistant bacterium isolated from iron-mined soil. Int J Syst Evol Microbiol 2012; 62:1659-1665.
Lysobacter caseinilyticus	Lysobacter caseinilyticus	Xanthomonas caseinilyticus	JCM 32879; KACC 19816; KVB24	Oren A, Garrity GM. Validation list no. 192. List of new names and new combinations previously effectively, but not validly, published. Int J Syst Evol Microbiol 2020; 70:1443-1446.
Lysobacter concretionis	Lysobacter concretionis	Xanthomonas concretionis	DSM 16239; KCTC 12205; Ko07; NBRC 102010	Bae HS, Im WT, Lee ST. Lysobacter concretionis sp. nov., isolated from anaerobic granules in an upflow anaerobic sludge blanket reactor. Int J Syst Evol Microbiol 2005; 55:1155-1161.
Lysobacter daejeonensis	Lysobacter daejeonensis	Xanthomonas daejeonensis	DSM 17634; GH1-9; KACC 11406	Weon HY, Kim BY, Baek YK, Yoo SH, Kwon SW, Stackebrandt E, Go SJ. Two novel species, Lysobacter daejeonensis sp. nov. and Lysobacter yangpyeongensis sp. nov., isolated from Korean greenhouse soils. Int J Syst Evol Microbiol 2006; 56:947-951.
Lysobacter defluvii	Lysobacter defluvii	Xanthomonas defluvii	CCUG 53152; DSM 18482; IMMIB APB-9	Yassin AF, Chen WM, Hupfer H, Siering C, Kroppenstedt RM, Arun AB, Lai WA, Shen FT, Rekha PD, Young CC. Lysobacter defluvii sp. nov., isolated from municipal solid waste. Int J Syst Evol Microbiol 2007; 57:1131-1136.
Lysobacter dokdonensis	Lysobacter dokdonensis	Xanthomonas dokdonensis	DS-58; DSM 17958; KCTC 12822	Oh KH, Kang SJ, Jung YT, Oh TK, Yoon JH. Lysobacter dokdonensis sp. nov., isolated from soil. Int J Syst Evol Microbiol 2011; 61:1089-1093.
Lysobacter enzymogenes	Lysobacter enzymogenes	Xanthomonas enzymogenes	495; ATCC 29487; DSM 2043; LMG 8762; UASM 495	Skerman VBD, McGowan V, Sneath PHA. Approved lists of bacterial names. Int J Syst Bacteriol 1980; 30:225-420.
Lysobacter gilvus	Lysobacter gilvus	Xanthomonas gilvus	CCTCC AB 2019228; HX-5-24; KCTC 72470	Xu J, Sheng M, Yang Z, Qiu J, Zhang J, Zhang L, He J. Lysobacter gilvus sp. nov., isolated from activated sludge. Arch Microbiol 2021; 203:7-11
Lysobacter helvus	Lysobacter helvus	Xanthomonas helvus	D10; JCM 32364; KCTC 62111	Oren A, Garrity GM. Validation list no. 190. List of new names and new combinations previously effectively, but not validly, published. Int J Syst Evol Microbiol 2019; 69:3313-3314.
Lysobacter lycopersici	Lysobacter lycopersici	Xanthomonas lycopersici	BCRC 80612; CC-Bw-6; JCM 19164	Oren A, Garrity GM. Validation list no. 165. List of new names and new combinations previously effectively, but not validly, published. Int J Syst Evol Microbiol 2015; 65:2777-2783.
Lysobacter maris	Lysobacter maris	Xanthomonas maris	KCTC 42381; KMU-14; NBRC 110750	Oren A, Garrity GM. Validation list no. 169. List of new names and new combinations previously effectively, but not validly, published. Int J Syst Evol Microbiol 2016; 66:1913-1915.
Lysobacter niabensis	Lysobacter niabensis	Xanthomonas niabensis	DSM 18244; GH34-4; KACC 11587	Weon HY, Kim BY, Kim MK, Yoo SH, Kwon SW, Go SJ, Stackebrandt E. Lysobacter niabensis sp. nov. and Lysobacter niastensis sp. nov., isolated from greenhouse soils in Korea. Int J Syst Evol Microbiol 2007; 57:548-551.
Lysobacter oculi	Lysobacter oculi	Xanthomonas oculi	83-4; CGMCC 1.13464; NRBC 113451	Bai H, Lv H, Deng A, Jiang X, Li X, Wen T. Lysobacter oculi sp. nov., isolated from human Meibomian gland secretions. Antonie Van Leeuwenhoek 2020; 113:13-20
Lysobacter penaei	Lysobacter penaei	Xanthomonas penaei	GDMCC 1.1817; KACC 21942; SG-8	Xu S, Li A, Zhang MX, Yao Q, Zhu H. Lysobacter penaei sp. nov., isolated from intestinal content of a Pacific white shrimp (Penaeus vannamei). Int J Syst Evol Microbiol 2019; 71:0.
Lysobacter prati	Lysobacter prati	Xanthomonas prati	CGMCC 1.16662; KCTC 72062; SYSU H10001	Oren A, Garrity GM. Validation list no. 196. List of new names and new combinations previously effectively, but not validly, published. Int J Syst Evol Microbiol 2020; 70:5596-5601.
Lysobacter profundi CHu50b	Lysobacter profundi CHu50b	Xanthomonas profundi	CCTCC AB 2019129; CHu50b-3-2; KCTC 72973	Jin CZ, Song X, Sung YJ, Jin FJ, Li T, Oh HM, Lee HG, Jin L. Lysobacter profundi sp. nov., isolated from freshwater sediment and reclassification of Lysobacter panaciterrae as Luteimonas panaciterrae comb. nov. Int J Syst Evol Microbiol 2020; 70:3878-3887.
Lysobacter psychrotolerans	Lysobacter psychrotolerans	Xanthomonas psychrotolerans	CGMCC 1.15509; NBRC 112614; Zs60	Luo Y, Dong H, Zhou M, Huang Y, Zhang H, He W, Sheng H, An L. Lysobacter psychrotolerans sp. nov., isolated from soil in the Tianshan Mountains, Xinjiang, China. Int J Syst Evol Microbiol 2019; 69:926-931.
Lysobacter pythonis	Lysobacter pythonis	Xanthomonas pythonis	4284/11; CCM 8829; CCUG 72164; LMG 30630	Oren A, Garrity GM. Validation list no. 192. List of new names and new combinations previously effectively, but not validly, published. Int J Syst Evol Microbiol 2020; 70:1443-1446.
Lysobacter ruishenii	Lysobacter ruishenii	Xanthomonas ruishenii	CGMCC 1.10136; CTN-1; DSM 22393	Wang GL, Wang L, Chen HH, Shen B, Li SP, Jiang JD. Lysobacter ruishenii sp. nov., a chlorothalonil-degrading bacterium isolated from a long-term chlorothalonil-contaminated soil. Int J Syst Evol Microbiol 2011; 61:674-679.
Lysobacter segetis	Lysobacter segetis	Xanthomonas segetis	17J68-2; JCM 33058; KCTC 62237	Oren A, Garrity GM. Validation list no. 193. List of new names and new combinations previously effectively, but not validly, published. Int J Syst Evol Microbiol 2020; 70:2960-2966
Lysobacter silvestris	Lysobacter silvestris	Xanthomonas silvestris	AM20-91; DSM 104734; LMG 30011	Margesin R, Zhang DC, Albuquerque L, Froufe HJC, Egas C, da Costa MS. Lysobacter silvestris sp. nov., isolated from alpine forest soil, and reclassification of Luteimonas tolerans as Lysobacter tolerans comb. nov. Int J Syst Evol Microbiol 2018; 68:1571-1577.
Lysobacter silvisoli	Lysobacter silvisoli	Xanthomonas silvisoli	GDMCC 1.1489; KCTC 52923; zong2l5	Zhang XJ, Yao Q, Wang YH, Yang SZ, Feng GD, Zhu HH. Lysobacter silvisoli sp. nov., isolated from forest soil. Int J Syst Evol Microbiol 2019; 69:93-98.
Lysobacter soli	Lysobacter soli	Xanthomonas soli	DCY 21; DSM 24712; KCTC 22011; LMG 24126	Srinivasan S, Kim MK, Sathiyaraj G, Kim HB, Kim YJ, Yang DC. Lysobacter soli sp. nov., isolated from soil of a ginseng field. Int J Syst Evol Microbiol 2010; 60:1543-1547.
Lysobacter solisilvae	Lysobacter solisilvae	Xanthomonas solisilvae	JCM 34258; KACC 21767; R19	Kim KR, Kim KH, Khan SA, Kim HM, Han DM, Jeon CO. Lysobacter arenosi sp. nov. and Lysobacter solisilvae sp. nov. isolated from soil. J Microbiol 2021; 59:709-717.
Lysobacter spongiae	Lysobacter spongiae	Xanthomonas spongiae	119BY6-57; KACC 19276; LMG 30077	Oren A, Garrity GM. Validation list no. 187. List of new names and new combinations previously effectively, but not validly, published. Int J Syst Evol Microbiol 2019; 69:1247-1250.
Lysobacter spongiicola	Lysobacter spongiicola	Xanthomonas spongiicola	DSM 21749; JCM 14760; KMM 329; NRIC 728	Romanenko LA, Uchino M, Tanaka N, Frolova GM, Mikhailov VV. Lysobacter spongiicola sp. nov., isolated from a deep-sea sponge. Int J Syst Evol Microbiol 2008; 58:370-374.
Lysobacter tabacisoli	Lysobacter tabacisoli	Xanthomonas tabacisoli	C8-1; CGMCC 1.16271; KCTC 62034	Xiao M, Zhou XK, Chen X, Duan YQ, Alkhalifah DHM, Im WT, Hozzein WN, Chen W, Li WJ. Lysobacter tabacisoli sp. nov., isolated from rhizosphere soil of Nicotiana tabacum L. Int J Syst Evol Microbiol 2019; 69:1875-1880.
Lysobacter telluris	Lysobacter telluris	Xanthomonas telluris	KACC 19552T; NBRC 113197T; Y J15	Lee JC, Whang KS. Lysobacter telluris sp. nov., isolated from Korean rhizosphere soil. Arch Microbiol 2021; 203:287-293.
Lysobacter terrigena	Lysobacter terrigena	Xanthomonas terrigena	17J7-1; JCM 33057; KCTC 62217	Oren A, Garrity GM. Validation list no. 194. List of new names and new combinations previously effectively, but not validly, published. Int J Syst Evol Microbiol 2020; 70:4043-4049.
Lysobacter thermophilum	Lysobacter thermophilum	Xanthomonas thermophilum	CCTCC AB 2012064; DSM 25896; KCTC 32020; YIM 77875	Euzeby JP. Validation list no. 149. List of new names and new combinations previously effectively, but not validly, published. Int J Syst Evol Microbiol 2013; 63:1-5.
Lysobacter tolerans strain	Lysobacter tolerans strain	Xanthomonas tolerans	DSM 28473; KCTC 42936; MCC 2572; UM1	Margesin R, Zhang DC, Albuquerque L, Froufe HJC, Egas C, da Costa MS. Lysobacter silvestris sp. nov., isolated from alpine forest soil, and reclassification of Luteimonas tolerans as Lysobacter tolerans comb. nov. Int J Syst Evol Microbiol 2018; 68:1571-1577.
Lysobacter xinjiangensis	Lysobacter xinjiangensis	Xanthomonas xinjiangensis	CCTCC AB 208194; DSM 25188; KCTC 22558; RCML-52	Liu M, Liu Y, Wang Y, Luo X, Dai J, Fang C. Lysobacter xinjiangensis sp. nov., a moderately thermotolerant and alkalitolerant bacterium isolated from a gamma-irradiated sand soil sample. Int J Syst Evol Microbiol 2011; 61:433-437.
Pseudoxanthomonas beigongshangi	Pseudoxanthomonas beigongshangi	Xanthomonas beigongshangi	GDMCC 1.2210; JCM 33961; REN9	Sun Z, Dai F, Yan Y, Guo L, Gu H, Xu J, Ren Q. Pseudoxanthomonas beigongshangi sp. nov., a novel bacteria with predicted nitrite and nitrate reduce ability isolated from pit mud of Baijiu. Antonie Van Leeuwenhoek 2021; 114:1307-1314.
Pseudoxanthomonas broegbernensis	Pseudoxanthomonas broegbernensis	Xanthomonas broegbernensis	ATCC BAA-10; B1616/1; CCUG 46890; CIP 107227; DSM 12573; NBRC 101013	Finkmann W, Altendorf K, Stackebrandt E, Lipski A. Characterization of N2O-producing Xanthomonas-like isolates from biofilters as Stenotrophomonas nitritireducens sp. nov., Luteimonas mephitis gen. nov., sp. nov. and Pseudoxanthomonas broegbernensis gen. nov., sp. nov. Int J Syst Evol Microbiol 2000; 50:273-282.
Pseudoxanthomonas composti	Pseudoxanthomonas composti	Xanthomonas composti	GSS15; KCTC 52974; MCCC 1K03334	Lin J, Yang G, Tang J, Li Z, Yu Z, Zhuang L. Pseudoxanthomonas composti sp. nov., isolated from compost. Antonie Van Leeuwenhoek 2019; 112:1213-1219.
Pseudoxanthomonas daejeonensis	Pseudoxanthomonas daejeonensis	Xanthomonas daejeonensis	DSM 17801; IAM 15115; JCM 21575; KCTC 12207; NBRC 101159; TR6-08	Yang DC, Im WT, Kim MK, Lee ST. Pseudoxanthomonas koreensis sp. nov. and Pseudoxanthomonas daejeonensis sp. nov. Int J Syst Evol Microbiol 2005; 55:787-791.
Pseudoxanthomonas dokdonensis	Pseudoxanthomonas dokdonensis	Xanthomonas dokdonensis	CIP 108839; DS-16; DSM 21858; KCTC 12543	Lee DS, Ryu SH, Hwang HW, Kim YJ, Park M, Lee JR, Lee SS, Jeon CO. Pseudoxanthomonas sacheonensis sp. nov., isolated from BTEX-contaminated soil in Korea, transfer of Stenotrophomonas dokdonensis Yoon et al. 2006 to the genus Pseudoxanthomonas as Pseudoxanthomonas dokdonensis comb. nov. and emended description of the genus Pseudoxanthomonas. Int J Syst Evol Microbiol 2008; 58:2235-2240.
Pseudoxanthomonas gei	Pseudoxanthomonas gei	Xanthomonas gei	CCTCC AB 2013020; KCTC 32298; ZFJR-3	Oren A, Garrity GM. Validation list no. 158. List of new names and new combinations previously effectively, but not validly, published. Int J Syst Evol Microbiol 2014; 64:2184-2187.
Pseudoxanthomonas helianthi	Pseudoxanthomonas helianthi	Xanthomonas helianthi	110414; BCC 70700; NBRC 110414; roo10	Kittiwongwattana C, Thawai C. Pseudoxanthomonas helianthi sp. nov., isolated from roots of Jerusalem artichoke (Helianthus tuberosus). Int J Syst Evol Microbiol 2016; 66:5034-5038.
Pseudoxanthomonas indica	Pseudoxanthomonas indica	Xanthomonas indica	CCM 7430; DSM 26778; MTCC 8596; P15	Kumari K, Sharma P, Tyagi K, Lal R. Pseudoxanthomonas indica sp. nov., isolated from a hexachlorocyclohexane dumpsite. Int J Syst Evol Microbiol 2011; 61:2107-2111.
Pseudoxanthomonas japonensis	Pseudoxanthomonas japonensis	Xanthomonas japonensis	12-3; CCUG 48231; CIP 107388; DSM 17109; JCM 11525; NBRC 101033	Thierry S, Macarie H, Iizuka T, Geissdorfer W, Assih EA, Spanevello M, Verhe F, Thomas P, Fudou R, Monroy O, et al. Pseudoxanthomonas mexicana sp. nov. and Pseudoxanthomonas japonensis sp. nov., isolated from diverse environments, and emended descriptions of the genus Pseudoxanthomonas Finkmann et al. 2000 and of its type species. Int J Syst Evol Microbiol 2004; 54:2245-2255.
Pseudoxanthomonas jiangsuensis	Pseudoxanthomonas jiangsuensis	Xanthomonas jiangsuensis	CGMCC 1.10137; DSM 22398; wax	Wang GL, Bi M, Liang B, Jiang JD, Li SP. Pseudoxanthomonas jiangsuensis sp. nov., a DDT-degrading bacterium isolated from a long-term DDT-polluted soil. Curr Microbiol 2011; 62:1760-1766
Pseudoxanthomonas kalamensis	Pseudoxanthomonas kalamensis	Xanthomonas kalamensis	ATCC BAA-1031; CIP 108476; DSM 18571; JA40	Harada RM, Campbell S, Li QX. Pseudoxanthomonas kalamensis sp. nov., a novel gammaproteobacterium isolated from Johnston Atoll, North Pacific Ocean. Int J Syst Evol Microbiol 2006; 56:1103-1107.
Pseudoxanthomonas kaohsiungensis	Pseudoxanthomonas kaohsiungensis	Xanthomonas kaohsiungensis	BCRC 17375; DSM 17583; J36; LMG 22530	Euzeby JP. Validation list no. 103. List of new names and new combinations previously effectively, but not validly, published. Int J Syst Evol Microbiol 2005; 55:983-985.
Pseudoxanthomonas koreensis	Pseudoxanthomonas koreensis	Xanthomonas koreensis	DSM 17802; IAM 15116; JCM 21576; KCTC 12208; NBRC 101160; T7-09	Yang DC, Im WT, Kim MK, Lee ST. Pseudoxanthomonas koreensis sp. nov. and Pseudoxanthomonas daejeonensis sp. nov. Int J Syst Evol Microbiol 2005; 55:787-791.
Pseudoxanthomonas mexicana	Pseudoxanthomonas mexicana	Xanthomonas mexicana	AMX 26B; ATCC 700993; ATCC 700999; CCUG 49454; CIP 106674; DSM 17121; JCM 11524; NBRC 101034	Thierry S, Macarie H, Iizuka T, Geissdorfer W, Assih EA, Spanevello M, Verhe F, Thomas P, Fudou R, Monroy O, et al. Pseudoxanthomonas mexicana sp. nov. and Pseudoxanthomonas japonensis sp. nov., isolated from diverse environments, and emended descriptions of the genus Pseudoxanthomonas Finkmann et al. 2000 and of its type species. Int J Syst Evol Microbiol 2004; 54:2245-2255.
Pseudoxanthomonas sacheonensis	Pseudoxanthomonas sacheonensis	Xanthomonas sacheonensis	BD-c54; DSM 19373; KCTC 22080	Lee DS, Ryu SH, Hwang HW, Kim YJ, Park M, Lee JR, Lee SS, Jeon CO. Pseudoxanthomonas sacheonensis sp. nov., isolated from BTEX-contaminated soil in Korea, transfer of Stenotrophomonas dokdonensis Yoon et al. 2006 to the genus Pseudoxanthomonas as Pseudoxanthomonas dokdonensis comb. nov. and emended description of the genus Pseudoxanthomonas. Int J Syst Evol Microbiol 2008; 58:2235-2240.
Pseudoxanthomonas sangjuensis	Pseudoxanthomonas sangjuensis	Xanthomonas sangjuensis	5GH38-5; DSM 28345; JCM 19948; KACC 16961	Kim SJ, Ahn JH, Weon HY, Lim JM, Kim SG, Kwon SW. Pseudoxanthomonas sangjuensis sp. nov., isolated from greenhouse soil. Int J Syst Evol Microbiol 2015; 65:3170-3174.
Pseudoxanthomonas spadix	Pseudoxanthomonas spadix	Xanthomonas spadix	CCUG 53828; DSM 18855; IMMIB AFH-5	Young CC, Ho MJ, Arun AB, Chen WM, Lai WA, Shen FT, Rekha PD, Yassin AF. Pseudoxanthomonas spadix sp. nov., isolated from oil-contaminated soil. Int J Syst Evol Microbiol 2007; 57:1823-1827.
Pseudoxanthomonas suwonensis	Pseudoxanthomonas suwonensis	Xanthomonas suwonensis	4M1; DSM 17175; KACC 11320	Weon HY, Kim BY, Kim JS, Lee SY, Cho YH, Go SJ, Hong SB, Im WT, Kwon SW. Pseudoxanthomonas suwonensis sp. nov., isolated from cotton waste composts. Int J Syst Evol Microbiol 2006; 56:659-662.
Pseudoxanthomonas taiwanensis	Pseudoxanthomonas taiwanensis	Xanthomonas taiwanensis	ATCC BAA-404; BCRC 17172; CB-226; CCRC 17172; CCUG 48041; DSM 22914; NBRC 101072	Chen MY, Tsay SS, Chen KY, Shi YC, Lin YT, Lin GH. Pseudoxanthomonas taiwanensis sp. nov., a novel thermophilic, N2O-producing species isolated from hot springs. Int J Syst Evol Microbiol 2002; 52:2155-2161.
Pseudoxanthomonas winnipegensis	Pseudoxanthomonas winnipegensis	Xanthomonas winnipegensis	LMG 31624; NCTC 14396; NML 130738	Bernard KA, Vachon A, Pacheco AL, Burdz T, Wiebe D, Beniac DR, Hiebert SL, Booth T, Doyle DA, Lawson P, et al. Pseudoxanthomonas winnipegensis sp. nov., derived from human clinical materials and recovered from cystic fibrosis and other patient types in Canada, and emendation of Pseudoxanthomonas spadix Young et al. 2007. Int J Syst Evol Microbiol 2020; 70:6313-6322.
Pseudoxanthomonas wuyuanensis	Pseudoxanthomonas wuyuanensis	Xanthomonas wuyuanensis	CGMCC 1.10978; DSM 100640; KCTC 23877; XC21-2	Li D, Pang H, Sun L, Fan J, Li Y, Zhang J. Pseudoxanthomonas wuyuanensis sp. nov., isolated from saline-alkali soil. Int J Syst Evol Microbiol 2014; 64:799-804.
Pseudoxanthomonas yeongjuensis	Pseudoxanthomonas yeongjuensis	Xanthomonas yeongjuensis	DSM 18204; GR12-1; KACC 11580	Yoo SH, Weon HY, Kim BY, Kim JH, Baek YK, Kwon SW, Go SJ, Stackebrandt E. Pseudoxanthomonas yeongjuensis sp. nov., isolated from soil cultivated with Korean ginseng. Int J Syst Evol Microbiol 2007; 57:646-649.
Stenotrophomonas Africana(maltophilia)	Stenotrophomonas Africana(maltophilia)	Xanthomonas Africana(maltophilia)	ATCC 700475; CCUG 41684; CIP 104854; MGB	Drancourt M, Bollet C, Raoult D. Stenotrophomonas africana sp. nov., an opportunistic human pathogen in Africa. Int J Syst Bacteriol 1997; 47:160-163.
Stenotrophomonas bentonitica	Stenotrophomonas bentonitica	Xanthomonas bentonitica	BII-R7; CECT 9180; DSM 103927; LMG 29893	Sanchez-Castro I, Ruiz-Fresneda MA, Bakkali M, Kampfer P, Glaeser SP, Busse HJ, Lopez-Fernandez M, Martinez-Rodriguez P, Merroun ML. Stenotrophomonas bentonitica sp. nov., isolated from bentonite formations. Int J Syst Evol Microbiol 2017; 67:2779-2786.
Stenotrophomonas chelatiphaga	Stenotrophomonas chelatiphaga	Xanthomonas chelatiphaga	CCUG 57178; DSM 21508; LPM-5; VKM B-2486	Euzeby JP. Validation list no. 133. List of new names and new combinations previously effectively, but not validly, published. Int J Syst Evol Microbiol 2010; 60:1009-1010.
Stenotrophomonas cyclobalanopsidis	Stenotrophomonas cyclobalanopsidis	Xanthomonas cyclobalanopsidis	CFCC 15341; LMG 31208; TPQG1-4	Bian DR, Xue H, Piao CG, Li Y. Stenotrophomonas cyclobalanopsidis sp. nov., isolated from the leaf spot disease of Cyclobalanopsis patelliformis. Antonie Van Leeuwenhoek 2020; 113:1447-1454.
Stenotrophomonas daejeonensis	Stenotrophomonas daejeonensis	Xanthomonas daejeonensis	DSM 26149; JCM 16244; KCTC 22451; MJ03	Lee M, Woo SG, Chae M, Shin MC, Jung HM, Ten LN. Stenotrophomonas daejeonensis sp. nov., isolated from sewage. Int J Syst Evol Microbiol 2011; 61:598-604.
Stenotrophomonas geniculata	Stenotrophomonas geniculata	Xanthomonas geniculata	ATCC 19374; JCM 13324; LMG 2195; NCIB 9428; NCIMB 9428	Rudra B, Gupta RS. Phylogenomic and comparative genomic analyses of species of the family Pseudomonadaceae: Proposals for the genera Halopseudomonas gen. nov. and Atopomonas gen. nov., merger of the genus Oblitimonas with the genus Thiopseudomonas, and transfer of some misclassified species of the genus Pseudomonas into other genera. Int J Syst Evol Microbiol 2021; 71:5011.
Stenotrophomonas ginsengisoli	Stenotrophomonas ginsengisoli	Xanthomonas ginsengisoli	DCY 1; DSM 24757; KCTC 12539; NBRC 101154	Kim HB, Srinivasan S, Sathiyaraj G, Quan LH, Kim SH, Bui TP, Liang ZQ, Kim YJ, Yang DC. Stenotrophomonas ginsengisoli sp. nov., isolated from a ginseng field. Int J Syst Evol Microbiol 2010; 60:1522-1526.
Stenotrophomonas humi	Stenotrophomonas humi	Xanthomonas humi	DSM 18929; LMG 23959; R-32729	Heylen K, Vanparys B, Peirsegaele F, Lebbe L, De Vos P. Stenotrophomonas terrae sp. nov. and Stenotrophomonas humi sp. nov., two nitrate-reducing bacteria isolated from soil. Int J Syst Evol Microbiol 2007; 57:2056-2061.
Stenotrophomonas koreensis	Stenotrophomonas koreensis	Xanthomonas koreensis	DSM 17805; JCM 13256; KCTC 12211; TR6-01	Yang HC, Im WT, Kang MS, Shin DY, Lee ST. Stenotrophomonas koreensis sp. nov., isolated from compost in South Korea. Int J Syst Evol Microbiol 2006; 56:81-84.
Stenotrophomonas lactitubi	Stenotrophomonas lactitubi	Xanthomonas lactitubi	DSM 104152; LMG 29943; M15	Weber M, Schunemann W, Fuss J, Kampfer P, Lipski A. Stenotrophomonas lactitubi sp. nov. and Stenotrophomonas indicatrix sp. nov., isolated from surfaces with food contact. Int J Syst Evol Microbiol 2018; 68:1830-1838.
Stenotrophomonas maltophilia	Stenotrophomonas maltophilia	Xanthomonas maltophilia	ATCC 13637; BCRC 10737; CCM 1640; CCRC 10737; CCUG 559 B; CCUG 5866; CFBP 3035; CGMCC 1.1788; CIP 60.77; DSM 50170; Hugh 810-2; IAM 12423; ICMP 17033; IFO 14161; IMET 10402; JCM 1975; LMG 958; NBRC 14161; NCAIM B.01119; NCCB 68018; NCIB 9203; NCIMB 9203; NCPPB 1974; NCTC 10257; NRC 729; NRRL B-2756; RH 1168; Stanier 67; VKM B-591	Palleroni NJ, Bradbury JF. Stenotrophomonas, a new bacterial genus for Xanthomonas maltophilia (Hugh 1980) Swings et al. 1983. Int J Syst Bacteriol 1993; 43:606-609.
Stenotrophomonas nematodicola	Stenotrophomonas nematodicola	Xanthomonas nematodicola	CGMCC 19401; CPCC 101271T; KCTC XXX; W5	Wei X, Lei S, Deng Y, Zhang Y, Zhang L, Niu Q. Stenotrophomonas nematodicola sp. nov., isolated from Caenorhabditis elegans. Arch Microbiol 2021; 203:6197-6202
Stenotrophomonas nitritireducens	Stenotrophomonas nitritireducens	Xanthomonas nitritireducens	ATCC BAA-12; CCUG 46888; CIP 107228; DSM 12575; JCM 13311; L2	Finkmann W, Altendorf K, Stackebrandt E, Lipski A. Characterization of N2O-producing Xanthomonas-like isolates from biofilters as Stenotrophomonas nitritireducens sp. nov., Luteimonas mephitis gen. nov., sp. nov. and Pseudoxanthomonas broegbernensis gen. nov., sp. nov. Int J Syst Evol Microbiol 2000; 50:273-282.
Stenotrophomonas pavanii	Stenotrophomonas pavanii	Xanthomonas pavanii	CBMAI 564; DSM 25135; ICB 89; LMG 25348	Ramos PL, Van Trappen S, Thompson FL, Rocha RC, Barbosa HR, De Vos P, Moreira-Filho CA. Screening for endophytic nitrogen-fixing bacteria in Brazilian sugar cane varieties used in organic farming and description of Stenotrophomonas pavanii sp. nov. Int J Syst Evol Microbiol 2011; 61:926-931.
Stenotrophomonas pictorum	Stenotrophomonas pictorum	Xanthomonas pictorum	ATCC 23328; CCM 284; CCUG 1823; CCUG 3368; CIP 103273; DSM 19282; JCM 9942; LMG 981; NCIB 9152; NCIMB 9152; NRRL B-2543; VKM 1240; VKM B-1240	Ouattara AS, Le Mer J, Joseph M, Macarie H. Transfer of Pseudomonas pictorum Gray and Thornton 1928 to genus Stenotrophomonas as Stenotrophomonas pictorum comb. nov., and emended description of the genus Stenotrophomonas. Int J Syst Evol Microbiol 2017; 67:1894-1900.
Stenotrophomonas rhizophila	Stenotrophomonas rhizophila	Xanthomonas rhizophila	ATCC BAA-473; CCUG 47042; DSM 14405; e-p10; JCM 13333	Wolf A, Fritze A, Hagemann M, Berg G. Stenotrophomonas rhizophila sp. nov., a novel plant-associated bacterium with antifungal properties. Int J Syst Evol Microbiol 2002; 52:1937-1944
Stenotrophomonas sepilia	Stenotrophomonas sepilia	Xanthomonas sepilia	JCM 32102; KCTC 62052; SM16975	Gautam V, Patil PP, Bansal K, Kumar S, Kaur A, Singh A, Korpole S, Singhal L, Patil PB. Description of Stenotrophomonas sepilia sp. nov., isolated from blood culture of a hospitalized patient as a new member of Stenotrophomonas maltophilia complex. New Microbes New Infect 2021; 43:100920.
Stenotrophomonas terrae	Stenotrophomonas terrae	Xanthomonas terrae	DSM 18941; LMG 23958; R-32768	Heylen K, Vanparys B, Peirsegaele F, Lebbe L, De Vos P. Stenotrophomonas terrae sp. nov. and Stenotrophomonas humi sp. nov., two nitrate-reducing bacteria isolated from soil. Int J Syst Evol Microbiol 2007; 57:2056-2061.
Stenotrophomonas tumulicola	Stenotrophomonas tumulicola	Xanthomonas tumulicola	JCM 30961; NCIMB 15009; T5916-2-1b	Handa Y, Tazato N, Nagatsuka Y, Koide T, Kigawa R, Sano C, Sugiyama J. Stenotrophomonas tumulicola sp. nov., a major contaminant of the stone chamber interior in the Takamatsuzuka Tumulus. Int J Syst Evol Microbiol 2016; 66:1119-1124.
Xylella fastidiosa	Xylella fastidiosa	Xanthomonas fastidiosa	ATCC 35879; DSM 10026; ICMP 15197; ICPB 50025; LMG 17159; PCE-RR	Euzeby JP. Validation list no. 127. List of new names and new combinations previously effectively, but not validly, published. Int J Syst Evol Microbiol 2009; 59:923-925.
Xylella fastidiosa	Xylella fastidiosa	Xanthomonas fastidiosa	ATCC 35871; ICMP 15199; ICPB 50039; PL.788	Euzeby JP. Validation list no. 127. List of new names and new combinations previously effectively, but not validly, published. Int J Syst Evol Microbiol 2009; 59:923-925.
Xylella fastidiosa	Xylella fastidiosa	Xanthomonas fastidiosa	ATCC 35879; DSM 10026; ICMP 15197; ICPB 50025; LMG 17159; PCE-RR	Wells JM, Raju BC, Hung HY, Weisburg WG, Mandelco-Paul L, Brenner DJ. Xylella fastidiosa gen. nov., sp. nov.: gram-negative, xylem-limited, fastidious plant bacteria related to Xanthomonas spp. Int. J. Syst. Bacteriol. 1987; 37:136-143.
Xylella taiwanensis	Xylella taiwanensis	Xanthomonas taiwanensis	BCRC 80915; JCM 31187; PLS229	Su CC, Deng WL, Jan FJ, Chang CJ, Huang H, Shih HT, Chen J. Xylella taiwanensis sp. nov., causing pear leaf scorch disease. Int J Syst Evol Microbiol 2016; 66:4766-4771.
