## Supplementary Table 2 for "Deep phylotaxonogenomic revision of the genus *Xanthomonas* within family *Xanthomonadaceae* and proposal of novel family *Frateuriaceae* within order *Xanthomonadales*"

### Sheet: Sheet1
Basionym	Synonym	Proposed nomenclature	Type strain	Description based on present genomic comparision study and following reference(s) againt the proposal
Aerosticca soli	Aerosticca soli	Frateuria soli	DSM 105662; Dysh456; NBRC 112897	Oren A, Garrity GM. Validation list no. 195. List of new names and new combinations previously effectively, but not validly, published. Int J Syst Evol Microbiol 2020; 70:4844-4847.
Fulvimonas soli	Fulvimonas soli	Frateuria soli	DSM 14263; LMG 19981	Mergaert J, Cnockaert MC, Swings J. Fulvimonas soli gen. nov., sp. nov., a gamma-proteobacterium isolated from soil after enrichment on acetylated starch plastic. Int J Syst Evol Microbiol 2002; 52:1285-1289.
Fulvimonas yonginensis	Fulvimonas yonginensis	Frateuria yonginensis	5GHs31-2; DSM 28344; KACC 16952	Ahn JH, Kim SJ, Weon HY, Hong SB, Seok SJ, Kwon SW. Fulvimonas yonginensis sp. nov., isolated from greenhouse soil, and emended description of the genus Fulvimonas. Int J Syst Evol Microbiol 2014; 64:2758-2762.
Rhodanobacter denitrificans	Rhodanobacter denitrificans	Frateuria denitrificans	2APBS1; DSM 23569; JCM 17641	Prakash O, Green SJ, Jasrotia P, Overholt WA, Canion A, Watson DB, Brooks SC, Kostka JE. Rhodanobacter denitrificans sp. nov., isolated from nitrate-rich zones of a contaminated aquifer. Int J Syst Evol Microbiol 2012; 62:2457-2462.
Rhodanobacter fulvus	Rhodanobacter fulvus	Frateuria fulvus	DSM 18449; IAM 15025; JCM 21488; Jip2; KCTC 12098; NBRC 103168	Euzeby JP. Validation list no. 102. List of new names and new combinations previously effectively, but not validly, published. Int J Syst Evol Microbiol 2005; 55:547-549.
Rhodanobacter glycinis	Rhodanobacter glycinis	Frateuria glycinis	ICMP 17626; MO64; NBRC 105007	Madhaiyan M, Poonguzhali S, Saravanan VS, Kwon SW. Rhodanobacter glycinis sp. nov., a yellow-pigmented gammaproteobacterium isolated from the rhizoplane of field-grown soybean. Int J Syst Evol Microbiol 2014; 64:2023-2028.
Rhodanobacter lindaniclasticus	Rhodanobacter lindaniclasticus	Frateuria lindaniclasticus	LMG 18385; RP5557	Nalin R, Simonet P, Vogel TM, Normand P. Rhodanobacter lindaniclasticus gen. nov., sp. nov., a lindane-degrading bacterium. Int J Syst Bacteriol 1999; 49:19-23.
Rhodanobacter panaciterrae	Rhodanobacter panaciterrae	Frateuria panaciterrae	DSM 21014; KACC 12826; KCTC 22232; LMG 24460; LnR5-47	Wang L, An DS, Kim SG, Jin FX, Lee ST, Im WT. Rhodanobacter panaciterrae sp. nov., a bacterium with ginsenoside-converting activity isolated from soil of a ginseng field. Int J Syst Evol Microbiol 2011; 61:3028-3032.
Rhodanobacter spathiphylli	Rhodanobacter spathiphylli	Frateuria spathiphylli	B39; DSM 17631; LMG 23181	De Clercq D, Van Trappen S, Cleenwerck I, Ceustermans A, Swings J, Coosemans J, Ryckeboer J. Rhodanobacter spathiphylli sp. nov., a gammaproteobacterium isolated from the roots of Spathiphyllum plants grown in a compost-amended potting mix. Int J Syst Evol Microbiol 2006; 56:1755-1759.
Rhodanobacter thiooxydans	Rhodanobacter thiooxydans	Frateuria thiooxydans	DSM 18863; KCTC 12771; LCS2	Lee CS, Kim KK, Aslam Z, Lee ST. Rhodanobacter thiooxydans sp. nov., isolated from a biofilm on sulfur particles used in an autotrophic denitrification process. Int J Syst Evol Microbiol 2007; 57:1775-1779.
Dyella koreensis	Dyella koreensis	Frateuria koreensis	BB4; DSM 17803; KCTC 12359; NBRC 100831	An DS, Im WT, Yang HC, Yang DC, Lee ST. Dyella koreensis sp. nov., a beta-glucosidase-producing bacterium. Int J Syst Evol Microbiol 2005; 55:1625-1628.
Dyella kyungheensis	Dyella kyungheensis	Frateuria kyungheensis	DSM 100356; JCM 18747; KACC 16981; THG-B117	Son HM, Yang JE, Yi EJ, Park Y, Won KH, Kim JH, Han CK, Kook M, Yi TH. Dyella kyungheensis sp. nov., isolated from soil of a cornus fruit field. Int J Syst Evol Microbiol 2013; 63:3807-3811
Dyella lipolytica	Dyella lipolytica	Frateuria lipolytica	DHOB07; KCTC 52132; NBRC 111473	Tang L, Chen MH, Nie XC, Ma MR, Qiu LH. Dyella lipolytica sp. nov., a lipolytic bacterium isolated from lower subtropical forest soil. Int J Syst Evol Microbiol 2017; 67:1235-1240.
Dyella marensis	Dyella marensis	Frateuria marensis	CS5-B2; DSM 19710; JCM 14959; KCTC 22144	Lee DW, Lee SD. Dyella marensis sp. nov., isolated from cliff soil. Int J Syst Evol Microbiol 2009; 59:1397-1400.
Dyella mobilis	Dyella mobilis	Frateuria mobilis	CGMCC 1.15400; DHON07; NBRC 111475	Xia F, Chen MH, Lv YY, Zhang HY, Qiu LH. Dyella caseinilytica sp. nov., Dyella flava sp. nov. and Dyella mobilis sp. nov., isolated from forest soil. Int J Syst Evol Microbiol 2017; 67:3237-3245.
Dyella monticola	Dyella monticola	Frateuria monticola	4 G-K06; GDMCC 1.1188; LMG 30268	Zhou XY, Gao ZH, Chen MH, Jian MQ, Qiu LH. Dyella monticola sp. nov. and Dyella psychrodurans sp. nov., isolated from monsoon evergreen broad-leaved forest soil of Dinghu Mountain, China. Int J Syst Evol Microbiol 2019; 69:1016-1023.
Dyella nitratireducens	Dyella nitratireducens	Frateuria nitratireducens	CGMCC 1.15439; DHG59; LMG 29201; NBRC 111472	Chen MH, Xia F, Lv YY, Zhou XY, Qiu LH. Dyella acidisoli sp. nov., D. flagellata sp. nov. and D. nitratireducens sp. nov., isolated from forest soil. Int J Syst Evol Microbiol 2017; 67:736-743.
Dyella psychrodurans	Dyella psychrodurans	Frateuria psychrodurans	4MSK11; GDMCC 1.1185; KCTC 62280	Zhou XY, Gao ZH, Chen MH, Jian MQ, Qiu LH. Dyella monticola sp. nov. and Dyella psychrodurans sp. nov., isolated from monsoon evergreen broad-leaved forest soil of Dinghu Mountain, China. Int J Syst Evol Microbiol 2019; 69:1016-1023.
Dyella soli	Dyella soli	Frateuria soli	DSM 23154; JCM 15423; JS12-10; KACC 12747	Weon HY, Anandham R, Kim BY, Hong SB, Jeon YA, Kwon SW. Dyella soli sp. nov. and Dyella terrae sp. nov., isolated from soil. Int J Syst Evol Microbiol 2009; 59:1685-1690.
Dyella solisilvae	Dyella solisilvae	Frateuria solisilvae	DHG54; GDMCC 1.1187; LMG 30091	Gao ZH, Yang Z, Chen MH, Huang ZJ, Qiu LH. Dyella solisilvae sp. nov., isolated from mixed pine and broad-leaved forest soil. Int J Syst Evol Microbiol 2019; 69:937-943.
Dyella tabacisoli	Dyella tabacisoli	Frateuria tabacisoli	CGMCC 1.16273; KCTC 62035T; L4-6	Li QQ, Chen X, Zhou XK, Dong LM, Xiao M, Fang BZ, Li WJ, Duan YQ. Dyella tabacisoli sp. nov., a bacterium isolated from an arable soil sample of Nicotiana tabacum L. Int J Syst Evol Microbiol 2019; 69:3338-3343.
Dyella telluris	Dyella telluris	Frateuria telluris	GDMCC 1.2132; KACC 21725	Huang T, Fu JC, Dong SH, Zhang QM, Wu TT, Qiu LH. Dyella telluris sp. nov. and Dyella acidiphila sp. nov., isolated from forest soil of Dinghushan Biosphere Reserve, China. Int J Syst Evol Microbiol 2021; 71:4985.
Dyella terrae	Dyella terrae	Frateuria terrae	DSM 23153; JCM 15424; JS14-6; KACC 12748	Weon HY, Anandham R, Kim BY, Hong SB, Jeon YA, Kwon SW. Dyella soli sp. nov. and Dyella terrae sp. nov., isolated from soil. Int J Syst Evol Microbiol 2009; 59:1685-1690.
Dyella thiooxydans	Dyella thiooxydans	Frateuria thiooxydans	ATSB10,; DSM 25733; KACC 12756; LMG 24673	Anandham R, Kwon SW, Indira Gandhi P, Kim SJ, Weon HY, Kim YS, Sa TM, Kim YK, Jee HJ. Dyella thiooxydans sp. nov., a facultatively chemolithotrophic, thiosulfate-oxidizing bacterium isolated from rhizosphere soil of sunflower (Helianthus annuus L.). Int J Syst Evol Microbiol 2011; 61:392-398.
Dyella yeojuensis	Dyella yeojuensis	Frateuria yeojuensis	DSM 17673; KACC 11405; R2A16-10	Kim BY, Weon HY, Lee KH, Seok SJ, Kwon SW, Go SJ, Stackebrandt E. Dyella yeojuensis sp. nov., isolated from greenhouse soil in Korea. Int J Syst Evol Microbiol 2006; 56:2079-2082.
Luteibacter anthropi	Luteibacter anthropi	Frateuria anthropi	CCM 7598; CCUG 25036; DSM 23190	Kampfer P, Lodders N, Falsen E. Luteibacter anthropi sp. nov., isolated from human blood, and reclassification of Dyella yeojuensis Kim et al. 2006 as Luteibacter yeojuensis comb. nov. Int J Syst Evol Microbiol 2009; 59:2884-2887.
Luteibacter rhizovicinus	Luteibacter rhizovicinus	Frateuria rhizovicinus	ATCC BAA-1015; DSM 16549; LJ96	Johansen JE, Binnerup SJ, Kroer N, Molbak L. Luteibacter rhizovicinus gen. nov., sp. nov., a yellow-pigmented gammaproteobacterium isolated from the rhizosphere of barley (Hordeum vulgare L.). Int J Syst Evol Microbiol 2005; 55:2285-2291.
Luteibacter yeojuensis	Luteibacter yeojuensis	Frateuria yeojuensis	DSM 17673; KACC 11405; R2A16-10	Kampfer P, Lodders N, Falsen E. Luteibacter anthropi sp. nov., isolated from human blood, and reclassification of Dyella yeojuensis Kim et al. 2006 as Luteibacter yeojuensis comb. nov. Int J Syst Evol Microbiol 2009; 59:2884-2887.
Frateuria aurantia	Frateuria aurantia	Frateuria aurantia	ATCC 33424; DSM 6220; G-6; IFO 3245; KondÃ´ 67; LMG 1558; NBRC 3245	Swings J, Gillis M, Kersters K, De Vos P, Gossel&#233; F, De Ley J. Frateuria, a new genus for "Acetobacter aurantius". Int. J. Syst. Bacteriol. 1980; 30:547-556.
Frateuria defendens	Frateuria defendens	Frateuria defendens	Dho; DLB; DSM 106169; NCCB 100648	Lidor O, Santos-Garcia D, Mozes-Daube N, Naor V, Cohen E, Iasur-Kruh L, Bahar O, Zchori-Fein E. Frateuria defendens sp. nov., bacterium isolated from the yellows grapevine's disease vector Hyalesthes obsoletus. Int J Syst Evol Microbiol 2019; 69:1281-1287.
Frateuria flava	Frateuria flava	Frateuria flava	CGMCC 1.13655; KACC 19743; MAH- 13	Akter S, Lee SY, Huq MA. Frateuria flava sp. nov., isolated from soil. Int J Syst Evol Microbiol 2021; 71:5171.
Frateuria terrea	Frateuria terrea	Frateuria terrea	CGMCC 1.7053; DSM 26515; NBRC 104236; VA24	Zhang JY, Liu XY, Liu SJ. Frateuria terrea sp. nov., isolated from forest soil, and emended description of the genus Frateuria. Int J Syst Evol Microbiol 2011; 61:443-447.
Oleiagrimonas citrea	Oleiagrimonas citrea	Frateuria citrea	JCM 30904; KCCM 43131; MEBiC09124	Yang SH, Seo HS, Seong CN, Kwon KK. Oleiagrimonas citrea sp. nov., a marine bacterium isolated from tidal flat sediment and emended description of the genus Oleiagrimonas Fang et al. 2015 and Oleiagrimonas soli. Int J Syst Evol Microbiol 2017; 67:1672-1675.
Oleiagrimonas soli	Oleiagrimonas soli	Frateuria soli	3.5X; CPCC 100614; KCTC 42351; NBRC 110685	Fang T, Wang H, Huang Y, Zhou H, Dong P. Oleiagrimonas soli gen. nov., sp. nov., a genome-sequenced gammaproteobacterium isolated from an oilfield. Int J Syst Evol Microbiol 2015; 65:1666-1671.
Oleiagrimonas gudaosoli	Oleiagrimonas gudaosoli	Frateuria gudaosoli	3.5X(T) ( =NBRC 110685(T) =KCTC 42351(T) =CPCC 100614(T))	Fang T, Wang H, Huang Y, Zhou H, Dong P. Oleiagrimonas soli gen. nov., sp. nov., a genome-sequenced gammaproteobacterium isolated from an oilfield. Int J Syst Evol Microbiol 2015; 65:1666-1671.
Mizugakiibacter sediminis	Mizugakiibacter sediminis	Frateuria sediminis	DSM 27098; NBRC 109608; skMP5	Kojima H, Tokizawa R, Fukui M. Mizugakiibacter sediminis gen. nov., sp. nov., isolated from a freshwater lake. Int J Syst Evol Microbiol 2014; 64:3983-3987.
