## Supplementary Table 3 for "Deep phylotaxonogenomic revision of the genus *Xanthomonas* within family *Xanthomonadaceae* and proposal of novel family *Frateuriaceae* within order *Xanthomonadales*"

### Sheet: Sheet1
Organism Name	Assembly GCA	Size	GC%	Scaffolds	Trna	Biosample	Level	Release date	Nomencature Status	Taxonomic Status	Collection/Isolation	Family in lpsn	Revised family
Silanimonas Lenta DSM16282	GCA_000429065.1	2.64704	71.1	21	49	SAMN02441209	Draft	2013-07-15	validly published under the ICNP	correct name	hot spring water	Lysobacteraceae	Lysobacteraceae
Arenimonas caeni strain:z29	GCA_003024235.1	2.9543	70.2	42	45	SAMN08628741	Draft	2018-03-08	validly published under the ICNP	correct name	ctivated sludge in a municipal wastewater treatment plant	Lysobacteraceae	Lysobacteraceae
Arenimonas composti DSM 18010	GCA_000426365.1	3.15934	70.8	29	5	SAMN02441520	Draft	2013-07-10	validly published under the ICNP	correct name	compost	Lysobacteraceae	Lysobacteraceae
Arenimonas donghaensis HO3-R19	GCA_000743535.1	2.97706	68.7	51	45	SAMN03004373	Draft	2014-08-25	validly published under the ICNP	correct name	seashore sand	Lysobacteraceae	Lysobacteraceae
Arenimonas fontis 3729k	GCA_008386465.1	2.62773	69.8	32	44	SAMN12698565	Draft	2019-09-15	validly published under the ICNP	correct name		Lysobacteraceae	Lysobacteraceae
Arenimonas malthae CC-JY-1	GCA_000747075.1	3.11408	70.2	221	44	SAMN03015223	Draft	2014-09-02	validly published under the ICNP	correct name	soil contaminated with diesel-oi	Lysobacteraceae	Lysobacteraceae
Arenimonas maotaiensis CGMCC 1.12726	GCA_014638745.1	2.1609	66	16	43	SAMD00244958	Draft	2020-09-11	validly published under the ICNP	correct name		Lysobacteraceae	Lysobacteraceae
Arenimonas metalli CF5-1	GCA_000747155.1	3.05662	69.9	65	44	SAMN03015291	Draft	2014-09-02	validly published under the ICNP	correct name	From copper- iron mining powder, Hongshan iron mine	Lysobacteraceae	Lysobacteraceae
Arenimonas oryziterrae DSM 21050	GCA_000420545.1	3.09176	65.6	25	47	SAMN02441585	Draft	2013-07-09	validly published under the ICNP	correct name	rice (Oryza sativa L.) rhizosphere soil from a no-tillage field	Lysobacteraceae	Lysobacteraceae
Arenimonas soli strain CGMCC 1.15905	GCA_014643775.1	3.00082	68.9	13	44	SAMD00245092	Draft	2020-09-11	validly published under the ICNP	correct name	saline-alkaline soil from farmland in Hangjin Banner, Ordos, Inner Mongolia, northern China	Lysobacteraceae	Lysobacteraceae
Arenimonas terrae strain:R29	GCA_006265115.1	3.31456	69.8	7	46	SAMN11080487	Draft	2019-06-11	validly published under the ICNP	correct name		Lysobacteraceae	Lysobacteraceae
Aquimonas voraii DSM 16957_T	GCA_900101825.1	4.42817	68.5	40	47	SAMN04488509	Draft	2016-10-20	validly published under the ICNP	correct name	Warm spring wate	Rhodanobacteraceae	Lysobacteraceae
Chiayiivirga flava DSM 24163_T	GCA_014202825.1	4.067	69	12	48	SAMN14908550	Draft	2020-08-14	validly published under the ICNP	correct name	Agricultural soil in Yunlin County	Rhodanobacteraceae	Lysobacteraceae
Pseudomarimonas arenosa CAU 1598_T	GCA_014841215.1	5.49473	62.7	144	46	SAMN16178377	Draft	2020-10-04	validly published under the ICNP	correct name		Lysobacteraceae	Lysobacteraceae
Rehaibacterium terrae DSM 25897_T	GCA_014202935.1	2.89495	70.1	34	50	SAMN14908455	Draft	2020-08-14	validly published under the ICNP	correct name	geothermally heated soil	Rhodanobacteraceae	Lysobacteraceae
Luteimonas abyssi strain XH031_T	GCA_001482195.1	3.98819	69.2	6	51	SAMN03253145	Draft	2015-12-23	validly published under the ICNP	correct name	Deep-sea sediment at a depth of 18.1-18.2 m in the South Pacific Gyre (41° 51' S 153° 06' W)	Lysobacteraceae	Lysobacteraceae
Luteimonas aestuarii strain:B9_T	GCA_004357985.1	3.72796	67.6	37	45	SAMN11109500	Draft	2019-03-19	validly published under the ICNP	correct name	tidal flat sediment	Lysobacteraceae	Lysobacteraceae
Luteimonas arsenica 26-35_T	GCA_004352825.1	2.96559	70.2	7	48	SAMN11026466	Draft	2019-03-15	validly published under the ICNP	correct name	arsenic-contaminated soil of the Jianghan plain, Hubei Province, China	Lysobacteraceae	Lysobacteraceae
Luteimonas cellulosilyticus MIC 1.5_T	GCA_009828935.2	3.63837	69.6	37	47	SAMN13535787	Draft	2020-01-03	not validly published			Lysobacteraceae	Lysobacteraceae
Luteimonas chenhongjianii_100111_T	GCA_002327105.1	3.35178	68.3	1	50	SAMN07357069	Complete	2017-09-21	validly published under the ICNP	correct name		Lysobacteraceae	Lysobacteraceae
Luteimonas cucumeris CGMCC 1.10821_T	GCA_007830035.1	3.55209	66.1	26	45	SAMN02927898	Draft	2019-08-02	validly published under the ICNP	correct name	cucumber leaf, surface sterilized and crushed	Lysobacteraceae	Lysobacteraceae
Luteimonas_deserti_SJ_16	GCA_013425765.1	3.72688	69.3	20	55	SAMN15510945	Draft	2020-07-19	validly published under the ICNP	correct name		Lysobacteraceae	Lysobacteraceae
Luteimonas_gilva_H23_T	GCA_005239095.1	3.63254	65.9	4	48	SAMN11513535	Draft	2019-05-08	validly published under the ICNP	correct name		Lysobacteraceae	Lysobacteraceae
Luteimonas_granuli_Gr_4_T	GCA_007795095.1	2.9174	70.5	1	46	SAMN12358944	Complete	2019-08-01	not validly published			Lysobacteraceae	Lysobacteraceae
Luteimonas_huabeiensis_HB2_T	GCA_000559025.1	4.29592	71.6	86	45	SAMN02952968	Draft	2014-02-05	validly published under the ICNP	correct name	stratum water of an oilfield	Lysobacteraceae	Lysobacteraceae
Luteimonas_lumbrici_1_1416_T	GCA_006476065.1	2.35876	70.8	3	45	SAMN11246879	Draft	2019-06-24	validly published under the ICNP	correct name		Lysobacteraceae	Lysobacteraceae
Luteimonas_marina_FR1330_T	GCA_007859325.1	3.91051	69.3	21	45	SAMN12395220	Draft	2019-08-06	validly published under the ICNP	correct name	Seawater sample collected near Ganghwa Island	Lysobacteraceae	Lysobacteraceae
Luteimonas_mephitis_DSM12574_T	GCA_000422305.1	3.41601	68.5	18	45	SAMN02440816	Draft	2013-07-10	validly published under the ICNP	correct name	Experimental biofilter	Lysobacteraceae	Lysobacteraceae
Luteimonas_padinae_KCTC52403_T	GCA_014652935.1	3.11739	70.4	35	46	SAMD00245655	Draft	2020-09-11	validly published under the ICNP	correct name	surface of a marine brown macroalga (Padina sp.) from an intertidal region	Lysobacteraceae	Lysobacteraceae
Luteimonas_panaciterrae_Gsoil068_T	GCA_020511115.1	4.09343	64.5	109	46	SAMN22183354	Draft	2021-10-15	validly published under the ICNP	correct name		Lysobacteraceae	Lysobacteraceae
Luteimonas_rhizosphaerae_ 4_12_T	GCA_002849595.1	3.64346	69.6	34	47	SAMN07513431	Draft	2018-01-02	validly published under the ICNP	correct name	rhizosphere of Triticum aestivum L.	Lysobacteraceae	Lysobacteraceae
Luteimonas_terrae_THG_MD21_T	GCA_004358165.1	3.56926	68.5	15	47	SAMN11109604	Draft	2019-03-19	validly published under the ICNP	correct name	rhizosphere soil of Radix ophiopogonis	Lysobacteraceae	Lysobacteraceae
Luteimonas_terricola_BZ92R_T	GCA_004352845.1	3.03964	69.3	20	47	SAMN11026467	Draft	2019-03-15	validly published under the ICNP	correct name	hydrocarbon-contaminated soil	Lysobacteraceae	Lysobacteraceae
Luteimonas_tolerans_UM1_T	GCA_900155935.1	2.54112	61.6	20	45	SAMN05421546	Draft	2017-01-14	validly published under the ICNP	synonym	soil from hexachlorocyclohexane-contaminated dumpsite	Lysobacteraceae	Lysobacteraceae
Luteimonas_weifangensis_WF_2_T	GCA_003416885.1	2.76476	70.9	45	45	SAMN09859306	Draft	2018-08-22	not validly published			Lysobacteraceae	Lysobacteraceae
Luteimonas_wenzhouensis_YD_1_T	GCA_007859305.1	3.44352	71.8	20	45	SAMN12395173	Draft	2019-08-06	not validly published			Lysobacteraceae	Lysobacteraceae
Luteimonas_yindakuii_S_1072_T	GCA_004803715.2	3.0403	69.2	1	48	SAMN11370850	Complete	2019-04-23	validly published under the ICNP	correct name		Lysobacteraceae	Lysobacteraceae
Thermomonas aquatica_SY21_T	GCA_006337105.1	3.006	67.9	1	48	SAMN09212899	Complete	2019-06-13	validly published under the ICNP	correct name		Lysobacteraceae	lysobacteraceae
Thermomonas beijingensis RSS23	GCA_020034655.1	2.78559	61.2	60	49	SAMN21014891	Draft	2021-09-18	validly published under the ICNP	correct name		Lysobacteraceae	lysobacteraceae
Thermomonas carbonis KCTC 42013_T	GCA_014396975.1	3.45664	66	1	49	SAMN15892489	Complete	2020-09-02	validly published under the ICNP	correct name		Lysobacteraceae	lysobacteraceae
Thermomonas fusca DSM 15424_T	GCA_000423885.1	3.15145	67.9	52	47	SAMN02440663	Draft	2013-07-10	validly published under the ICNP	correct name	biofilm on PCL pellets used as solid carbon source in a denitrification reactor	Lysobacteraceae	lysobacteraceae
Thermomonas haemolytica DSM 13605_T	GCA_004346265.1	2.58696	70	23	46	SAMN10363322	Draft	2019-03-11	validly published under the ICNP	correct name		Lysobacteraceae	lysobacteraceae
Thermomonas hydrothermalis DSM 14834_T	GCA_900129205.1	2.44872	66.1	85	44	SAMN02745204	Draft	2016-12-02	validly published under the ICNP	correct name	kaoline slurry	Lysobacteraceae	lysobacteraceae
Stenotrophomonas Africana(maltophilia) ATCC700475_T	GCA_013004645.1	4.57382	66.3	29	68	SAMN14517832	Draft	2020-05-10	validly published under the ICNP	synonym		Lysobacteraceae	lysobacteraceae
Stenotrophomonas bentonitica DSM 103927_T	GCA_013185915.1	4.40877	66.5	12	65	SAMN14572398	Draft	2020-05-28T00:00:00Z	validly published under the ICNP	correct name	soil, bentonitic formation	Lysobacteraceae	lysobacteraceae
Stenotrophomonas chelatiphaga DSM 21508_T	GCA_001431535.1	3.96773	66.8	148	62	SAMN03701678	Draft	2015-11-04T00:00:00Z	validly published under the ICNP	correct name	sewage sludge	Lysobacteraceae	lysobacteraceae
Stenotrophomonas cyclobalanopsidis TPQG1-4_T	GCA_008710035.1	4.21919	67.1	53	66	SAMN12084243	Draft	2019-09-26T00:00:00Z	not validly published			Lysobacteraceae	lysobacteraceae
Stenotrophomonas daejeonensis JCM 16244_T	GCA_001431505.1	3.28486	68.6	124	56	SAMN03701730	Draft	2015-11-04T00:00:00Z	validly published under the ICNP	correct name	Water,municipal sewage treatment plant	Lysobacteraceae	lysobacteraceae
Stenotrophomonas_geniculata _TCC19374_JCM13324_T	GCA_001431625.1	4.80979	66.2	170	66	SAMN04207799	Draft	2015-11-04T00:00:00Z	validly published under the ICNP	synonym		Lysobacteraceae	lysobacteraceae
Stenotrophomonas ginsengisoli strain DSM 24757	GCA_001431485.1	3.37411	65.9	99	77	SAMN03701688	Draft	2015-11-04T00:00:00Z	validly published under the ICNP	correct name	soil of ginseng filed	Lysobacteraceae	lysobacteraceae
Stenotrophomonas humi strain DSM 18929	GCA_001431415.1	4.12205	64	92	60	SAMN03701675	Draft	2015-11-04T00:00:00Z	validly published under the ICNP	correct name	Soil,enrichment with ethanol and nitrate	Lysobacteraceae	lysobacteraceae
Stenotrophomonas koreensis strain DSM 17805	GCA_001431525.1	3.0299	66.1	58	75	SAMN03701670	Draft	2015-11-04T00:00:00Z	validly published under the ICNP	correct name	Compost consisting of cow dung and rice straw	Lysobacteraceae	lysobacteraceae
Stenotrophomonas lactitubi strain M15	GCA_002803515.1	4.87142	65.9	7	66	SAMN07786959	Draft	2017-12-03T00:00:00Z	validly published under the ICNP	correct name	milking machine biofilms on a dairy farm (milking equipment retainer biofilms) during the characterization of the microbiota of milking machine biofilms on a dairy farm	Lysobacteraceae	lysobacteraceae
Stenotrophomonas maltophilia strain NCTC10258	GCA_900475405.1	4.48112	66.6	1	74	SAMEA3856672	Complete	2018-06-17T00:00:00Z	validly published under the ICNP	correct name	spinal fluid	Lysobacteraceae	lysobacteraceae
Stenotrophomonas nematodicola strain:CPCC 101271	GCA_009467805.1	4.40275	67.3	19	64	SAMN13064828	Draft	2019-11-01T00:00:00Z	not validly published			Lysobacteraceae	lysobacteraceae
Stenotrophomonas nitritireducens strain:DSM 12575	GCA_001431425.1	3.98349	68.3	95	54	SAMN03701629	Draft	2015-11-04T00:00:00Z	validly published under the ICNP	correct name	Biofilter,laboratory scale	Lysobacteraceae	lysobacteraceae
Stenotrophomonas pavanii LMG 25348	GCA_900101175.1	4.424	67.2	17	60	SAMN04487784	Draft	2016-10-20T00:00:00Z	validly published under the ICNP	correct name	stems of sugar cane (Brazilian variety widely used in organic farming	Lysobacteraceae	lysobacteraceae
Stenotrophomonas pictorum JCM 9942	GCA_001431585.1	3.50829	66	84	61	SAMN04207798	Draft	2015-11-04T00:00:00Z	validly published under the ICNP	correct name	soil	Lysobacteraceae	lysobacteraceae
Stenotrophomonas rhizophila strain:DSM 14405	GCA_000661955.1	4.64898	67.3	1	67	SAMN02727981	Complete	2014-05-01T00:00:00Z	validly published under the ICNP	correct name	rhizosphere of oilseed rape (Brassica napus L.	Lysobacteraceae	lysobacteraceae
Stenotrophomonas sepilia strain SM16975	GCA_003244875.1	4.58243	66.4	119	67	SAMN04978501	Draft	2018-06-18T00:00:00Z	not validly published			Lysobacteraceae	lysobacteraceae
Stenotrophomonas terrae strain DSM 18941	GCA_001431465.1	4.41032	63.9	143	60	SAMN03701677	Draft	2015-11-04T00:00:00Z	validly published under the ICNP	correct name	Soil,enrichment with ethanol and nitrate	Lysobacteraceae	lysobacteraceae
Stenotrophomonas tumulicola strain:JCM 30961	GCA_014117215.1	4.33567	65.6	25	62	SAMN15698558	Scaffold	2020-08-08T00:00:00Z	validly published under the ICNP	correct name	Yellow-cream visous gel (biofilm) from Takamatsuzuka Tumulus in Asuka-mura	Lysobacteraceae	lysobacteraceae
Pseudoxanthomonas beigongshangi strain:REN9_T	GCA_016820515.1	4.22967	67.3	68	45	SAMN16579447	Draft	2021-02-07	not validly published			Lysobacteraceae	Lysobacteraceae
Pseudoxanthomonas broegbernensis DSM 12573_T	GCA_014202435.1	3.47259	70.8	32	45	SAMN14908519	Draft	2020-08-14	validly published under the ICNP	correct name	experimental biofilter	Lysobacteraceae	Lysobacteraceae
Pseudoxanthomonas composti GSS15_T	GCA_004122095.1	4.3401	68.2	25	51	SAMN10712917	Draft	2019-01-30	not validly published			Lysobacteraceae	Lysobacteraceae
Pseudoxanthomonas daejeonensis DSM 17801_T	GCA_010093205.1	3.56253	68.9	37	45	SAMN07809447	Draft	2020-02-03	validly published under the ICNP	correct name	compost near Daejeon city	Lysobacteraceae	Lysobacteraceae
Pseudoxanthomonas dokdonensis DSM 21858_T	GCA_001431405.1	3.55366	64.5	34	51	SAMN03701687	Draft	2015-11-04	validly published under the ICNP	correct name	soil	Lysobacteraceae	Lysobacteraceae
Pseudoxanthomonas gei strain:KCTC 32298	GCA_010119615.1	3.43098	65.5	50	45	SAMN09652603	Draft	2020-02-03T00:00:00Z	validly published under the ICNP	correct name		Lysobacteraceae	Lysobacteraceae
Pseudoxanthomonas helianthi strain 110414	GCA_017939625.1	3.58853	66.6	4	46	SAMN18451436	Draft	2021-04-13T00:00:00Z	validly published under the ICNP	correct name	roots of Jerusalem artichoke (Helianthus tuberosus)	Lysobacteraceae	Lysobacteraceae
Pseudoxanthomonas indica P15	GCA_900167565.1	3.96092	65.4	3	49	SAMN06296058	Draft	2017-03-09T00:00:00Z	validly published under the ICNP	correct name	soil from an open hexachlorocyclohexane dumpsite	Lysobacteraceae	Lysobacteraceae
Pseudoxanthomonas japonensis strain:DSM 17109	GCA_010093445.1	4.07531	67.3	74	47	SAMN07809747	Draft	2020-02-03T00:00:00Z	validly published under the ICNP	correct name	polluted urban soil	Lysobacteraceae	Lysobacteraceae
Pseudoxanthomonas jiangsuensis DSM 22398	GCA_010093185.1	3.78696	70.4	149	46	SAMN07808841	Draft	2020-02-03T00:00:00Z	not validly published		soil contaminated with pesticides	Lysobacteraceae	Lysobacteraceae
Pseudoxanthomonas kalamensis DSM 18571	GCA_010211745.1	3.03135	65.9	160	45	SAMN07809541	Draft	2020-02-03T00:00:00Z	validly published under the ICNP	correct name	soil and sand contaminated with PAH and PCB	Lysobacteraceae	Lysobacteraceae
Pseudoxanthomonas kaohsiungensis strain:DSM 17583	GCA_010211765.1	3.76495	69.7	85	45	SAMN07809448	Draft	2020-02-03T00:00:00Z	validly published under the ICNP	correct name	waste water from oil-polluted site	Lysobacteraceae	Lysobacteraceae
Pseudoxanthomonas koreensis strain:KCTC 12208	GCA_010093225.1	3.04966	70.2	93	46	SAMN07809445	Draft	2020-02-03T00:00:00Z	validly published under the ICNP	correct name	Soil,ginseng field	Lysobacteraceae	Lysobacteraceae
Pseudoxanthomonas mexicana DSM17121	GCA_010093385.1	3.9651	67.4	115	52	SAMN07809727	Draft	2020-02-03T00:00:00Z	validly published under the ICNP	correct name	biomass slugde of an anaerobic reactor treating cheese waste water	Lysobacteraceae	Lysobacteraceae
Pseudoxanthomonas sacheonensis DSM 19373	GCA_010093305.1	4.03628	64.3	44	46	SAMN07809632	Draft	2020-02-03T00:00:00Z	validly published under the ICNP	correct name	soil, BTX-contaminated	Lysobacteraceae	Lysobacteraceae
Pseudoxanthomonas sangjuensis DSM 28345	GCA_010211755.1	3.28887	68.7	76	46	SAMN07809631	Draft	2020-02-03T00:00:00Z	validly published under the ICNP	correct name	greenhouse soil	Lysobacteraceae	Lysobacteraceae
Pseudoxanthomonas spadix DSM 18855	GCA_003703395.1	3.37441	67.8	26	48	SAMN10232480	Draft	2018-10-30T00:00:00Z	validly published under the ICNP	correct name	oil contaminated soil	Lysobacteraceae	Lysobacteraceae
Pseudoxanthomonas suwonensis DSM 17175	GCA_010093235.1	3.42806	70.4	66	49	SAMN07809498	Draft	2020-02-03T00:00:00Z	validly published under the ICNP	correct name	cotton waste composts	Lysobacteraceae	Lysobacteraceae
Pseudoxanthomonas taiwanensis DSM 22914	GCA_010093135.1	3.04327	72.1	160	46	SAMN07807811	Draft	2020-02-03T00:00:00Z	validly published under the ICNP	correct name	hot spring	Lysobacteraceae	Lysobacteraceae
Pseudoxanthomonas winnipegensis NML 130738	GCA_004283755.1	4.49214	69.2	19	51	SAMN10260859	Draft	2019-02-20T00:00:00Z	validly published under the ICNP	correct name		Lysobacteraceae	Lysobacteraceae
Pseudoxanthomonas wuyuanensis CGMCC 1.10978	GCA_900215535.1	4.66974	65.8	33	49	SAMN06296416	Draft	2017-09-19T00:00:00Z	validly published under the ICNP	correct name	saline-alkaline soil, sunflower field	Lysobacteraceae	Lysobacteraceae
Pseudoxanthomonas yeongjuensis DSM 18204	GCA_010093345.1	3.93717	65.1	28	45	SAMN07809645	Draft	2020-02-03T00:00:00Z	validly published under the ICNP	correct name	soil cultivated with Korean ginseng	Lysobacteraceae	Lysobacteraceae
Lysobacter aestuarii strain:JCM 31130_T	GCA_006546775.1	3.49108	69.4	156	48	SAMN12136314	Draft	2019-07-02	validly published under the ICNP	correct name	An estuary sediment sample	Lysobacteraceae	Lysobacteraceae
Lysobacter alkalisoli strain:SJ-36 _T	GCA_006547045.1	3.85709	66.6	1	48	SAMN12136107	Complete	2019-07-03	validly published under the ICNP	correct name		Lysobacteraceae	Lysobacteraceae
Lysobacter antarcticus strain:GW1-59 _T	GCA_019802285.1	2.78437	65.9	6	46	SAMN20394102	Draft	2021-08-30	validly published under the ICNP	correct name	From intertidal sediment, intertidal sediment around Changcheng Station, Antarctica	Lysobacteraceae	Lysobacteraceae
Lysobacter antibioticus strain ATCC 29479_T	GCA_001442535.1	5.76518	66.8	1	54	SAMN04158598	Complete	2015-11-12	validly published under the ICNP	correct name	soil	Lysobacteraceae	Lysobacteraceae
Lysobacter arenosi strain:R7_T	GCA_016613475.2	3.94789	66.9	1	50	SAMN14683410	Complete	2021-03-09	not validly published			Lysobacteraceae	Lysobacteraceae
Lysobacter arseniciresistens ZS79_T	GCA_000768335.1	3.08511	69.6	98	45	SAMN03098276	Contig	2014-10-24	validly published under the ICNP	correct name	subsurface soil of Tieshan iron mine	Lysobacteraceae	Lysobacteraceae
Lysobacter_caseinilyticus_JCM32879_T (KVB24)	GCA_018406605.1	3.27065	67.9	1	48	SAMN18451832	Complete	2021-03-30	validly published under the ICNP	correct name		Lysobacteraceae	Lysobacteraceae
Lysobacter_concretionis_Ko07_T	GCA_000768345.1	3.03212	67.2	26	46	SAMN03098275	Draft	2014-10-24	validly published under the ICNP	correct name		Lysobacteraceae	Lysobacteraceae
Lysobacter daejeonensis GH1-9	GCA_000768355.1	3.27506	67.3	90	48	SAMN03098277	Draft	2014-10-24	validly published under the ICNP	correct name	greenhouse soil	Lysobacteraceae	Lysobacteraceae
Lysobacter defluvii DSM 18482	GCA_000423325.1	2.72212	70.3	12	46	SAMN02440838	Draft	2013-07-10	validly published under the ICNP	correct name	municipal land fill	Lysobacteraceae	Lysobacteraceae
Lysobacter dokdonensis DS-58	GCA_000770795.1	3.27441	67.2	25	47	SAMN03024168	Draft	2014-11-04	validly published under the ICNP	correct name	soil	Lysobacteraceae	Lysobacteraceae
Lysobacter enzymogenes ATCC 29487	GCA_900106525.1	6.26395	69.3	23	53	SAMN05421681	Draft	2016-10-22	validly published under the ICNP	correct name	soil	Lysobacteraceae	Lysobacteraceae
Lysobacter gilvus strain:HX-5-24	GCA_009740395.1	3.38568	66.4	8	51	SAMN13451534	Draft	2019-12-11	not validly published			Lysobacteraceae	Lysobacteraceae
Lysobacter_helvus_D10_T	GCA_018406645.1	3.27062	67.9	1	48	SAMN18452709	Complete	2021-03-30	validly published under the ICNP	correct name		Lysobacteraceae	Lysobacteraceae
Lysobacter lycopersici strain:CC-Bw-6	GCA_007556775.1	2.59617	66.9	1	46	SAMN12264896	Complete	2019-07-27	validly published under the ICNP	correct name		Lysobacteraceae	Lysobacteraceae
Lysobacter maris strain:KCTC 42381	GCA_006546735.2	4.15714	68.6	347	55	SAMN12136235	Draft	2019-07-02	validly published under the ICNP	correct name		Lysobacteraceae	Lysobacteraceae
Lysobacter niastensis strain:DSM 18481	GCA_015453285.1	4.03485	66.9	15	49	SAMN16713344	Draft	2020-11-13	validly published under the ICNP	correct name	greenhouse soil	Lysobacteraceae	Lysobacteraceae
Lysobacter oculi strain:83-4	GCA_003293695.1	2.59282	67.1	1	47	SAMN08935026	Complete	2018-07-09	not validly published			Lysobacteraceae	Lysobacteraceae
Lysobacter panacisoli strain:JCM 19212	GCA_009765165.1	3.87971	67.5	2	52	SAMN12282957	Draft	2019-12-18	validly published under the ICNP	correct name	soil from ginseng field	Lysobacteraceae	Lysobacteraceae
Lysobacter_penaei_SG_8_T	GCA_014145395.1	3.16563	68.8	16	47	SAMN15685092	Draft	2020-08-10	validly published under the ICNP	correct name		Lysobacteraceae	Lysobacteraceae
Lysobacter_prati_SYSU_H10001_T	GCA_009765215.1	4.12721	66.5	48	48	SAMN12282927	Draft	2019-12-18	validly published under the ICNP	correct name		Lysobacteraceae	Lysobacteraceae
Lysobacter_profundi_CHu50b_3_2_T	GCA_009792795.1	2.71488	66.8	19	45	SAMN12240206	Draft	2019-12-23	validly published under the ICNP	correct name		Lysobacteraceae	Lysobacteraceae
Lysobacter_psychrotolerans_ZS60_T	GCA_003719825.1	3.91074	67.7	19	51	SAMN10369962	Draft	2018-11-11	validly published under the ICNP	correct name		Lysobacteraceae	Lysobacteraceae
Lysobacter_pythonis_4284_11_T	GCA_003697345.1	2.92949	65.7	74	47	SAMN10274191	Draft	2018-10-29	validly published under the ICNP	correct name		Lysobacteraceae	Lysobacteraceae
Lysobacter_ruishenii_CGMCC1_10136_T	GCA_007830115.1	3.35936	67.4	28	50	SAMN02927904	Draft	2019-08-02	validly published under the ICNP	correct name		Lysobacteraceae	Lysobacteraceae
Lysobacter_segetis_17J68_2_T	GCA_004359965.1	2.93947	70.5	133	60	SAMN11098924	Draft	2019-03-22	validly published under the ICNP	correct name		Lysobacteraceae	Lysobacteraceae
Lysobacter silvestris strain:AM20-91	GCA_002895945.1	2.847	63.4	3	46	SAMN07449825	Draft	2018-01-23	validly published under the ICNP	correct name	Forest soil	Lysobacteraceae	Lysobacteraceae
Lysobacter silvisoli strain:zong2l5	GCA_003382365.1	4.53655	69.2	7	50	SAMN09767651	Draft	2018-08-13	validly published under the ICNP	correct name		Lysobacteraceae	Lysobacteraceae
Lysobacter soli KCTC 22011	GCA_003382285.1	3.95374	67.7	27	49	SAMN09767637	Draft	2018-08-12	validly published under the ICNP	correct name	soil of ginseng field	Lysobacteraceae	Lysobacteraceae
Lysobacter solisilvae strain:R19	GCA_016613535.2	3.93329	68.9	1	49	SAMN17035973	Complete	2021-03-08	not validly published			Lysobacteraceae	Lysobacteraceae
Lysobacter spongiae strain:119BY6-57	GCA_014145325.1	3.64048	69.4	54	48	SAMN15685091	Draft	2020-08-10	validly published under the ICNP	correct name		Lysobacteraceae	Lysobacteraceae
Lysobacter spongiicola DSM 21749	GCA_900167055.1	3.09967	67.6	31	46	SAMN02745674	Draft	2017-03-04	validly published under the ICNP	correct name	sponge (Pachastrella sp.)	Lysobacteraceae	Lysobacteraceae
Lysobacter tabacisoli strain:C8-1	GCA_003586305.1	3.12041	71.6	9	46	SAMN09948068	Draft	2018-09-11	validly published under the ICNP	correct name		Lysobacteraceae	Lysobacteraceae
Lysobacter telluris strain:YJ15	GCA_011320095.1	2.8608	68.2	121	45	SAMN14238987	Draft	2020-03-16	not validly published			Lysobacteraceae	Lysobacteraceae
Lysobacter terrigena strain:17J7-1	GCA_004361065.1	3.22186	67.9	88	50	SAMN10857200	Draft	2019-03-22	validly published under the ICNP	correct name		Lysobacteraceae	Lysobacteraceae
Lysobacter tolerans strain UM1	GCA_900155935.1	2.54112	61.6	20	45	SAMN05421546	Draft	2017-01-14	validly published under the ICNP	correct name	soil from hexachlorocyclohexane-contaminated dumpsite	Lysobacteraceae	Lysobacteraceae
Lysobacter xinjiangensis strain KCTC 22558	GCA_014651995.1	3.04368	69.6	10	48	SAMD00245594	Draft	2020-09-11	validly published under the ICNP	correct name	sandy soil from an abandoned gold mine	Lysobacteraceae	Lysobacteraceae
Vulcaniibacterium gelatinicum strain:R-5-52-3_T	GCA_008033445.1	2.6652	71.7	47	45	SAMN12349583	Draft	2019-08-20	validly published under the ICNP	correct name		Lysobacteraceae	Lysobacteraceae
Vulcaniibacterium tengchongense DSM 25623_T	GCA_003814555.1	3.58577	72.2	16	46	SAMN10362888	Draft	2018-11-23	validly published under the ICNP	correct name	geothermally heated soil	Lysobacteraceae	Lysobacteraceae
Vulcaniibacterium thermophilum strainKCTC 32020_T	GCA_007923255.1	3.07556	71.3	39	45	SAMN12394969	Draft	2019-08-09	validly published under the ICNP	correct name	geothermal soil	Lysobacteraceae	Lysobacteraceae
Coralloluteibacterium stylophorae strain:LMG 29479_T	GCA_018122625.2	4.00289	71.8	29	49	SAMN18746351	Draft	2021-04-21	validly published under the ICNP	correct name		Lysobacteraceae	Lysobacteraceae
Aerosticca soli strain Dysh456	GCA_003967035.1	2.87497	68.3	1	48	SAMD00115724	Complete	2018-05-15	validly published under the ICNP	correct name	crude oil-contaminated soil	Rhodanobacteraceae	Rhodanobacteraceae
Ahniella affigens strain D13	GCA_003015185.1	6.12094	60.4585	2	49	SAMN08714471	Complete	2018-03-26	validly published under the ICNP	correct name	sandy soil from a stream	Rhodanobacteraceae	Ahniella
Dokdonella fugitiva A3	GCA_004342425.1	4.28014	69.4	35	45	SAMN10864717	Draft	2019-03-11	validly published under the ICNP	correct name		Rhodanobacteraceae	Rhodanobacteraceae
Dokdonella immobilis CGMCC 1.7659	GCA_900115085.1	4.63584	65	78	45	SAMN05216289	Draft	2016-10-31	validly published under the ICNP	correct name	Activated sludge in a sequencing batch reactor use for the treatment of triphenylmethane dye effluent	Rhodanobacteraceae	Rhodanobacteraceae
Dokdonella koreensis DS-123	GCA_001632775.1	4.44662	70.3	1	46	SAMN04631807	Complete	2016-04-27	validly published under the ICNP	correct name	From soil	Rhodanobacteraceae	Rhodanobacteraceae
Dyella amyloliquefaciens DHC06	GCA_004296575.1	4.8349	64.6	17	49	SAMN10712956	Draft	2019-02-25	validly published under the ICNP	correct name		Rhodanobacteraceae	Rhodanobacteraceae
Dyella caseinilytica DHOB09	GCA_016865235.1	4.8122	59.6	1	48	SAMN16484694	Complete	2021-02-11	validly published under the ICNP	correct name	upper layer of forest soil of Dinghushan Biosphere Reserve, Guangdong Province, PR China	Rhodanobacteraceae	Rhodanobacteraceae
Dyella choica 4 M-K27	GCA_003977665.1	5.48874	61.7	68	48	SAMN10601536	Draft	2018-12-27	validly published under the ICNP	correct name		Rhodanobacteraceae	Rhodanobacteraceae
Dyella dinghuensis DHOA06	GCA_003977615.1	4.21872	59.1	15	48	SAMN10601523	Draft	2018-12-27	validly published under the ICNP	correct name		Rhodanobacteraceae	Rhodanobacteraceae
Dyella flava DHOC52	GCA_016904955.1	4.74868	60.7	39	46	SAMN16484693	Draft	2021-02-17	validly published under the ICNP	correct name	upper layer of forest soil of Dinghushan Biosphere Reserve, Guangdong Province, PR China	Rhodanobacteraceae	Rhodanobacteraceae
Dyella japonica A8	GCA_000292265.1	4.76924	65	184	48	SAMN02471866	Draft	2012-08-20T00:00:00Z	validly published under the ICNP	correct name	soil	Rhodanobacteraceae	Rhodanobacteraceae
Dyella jiangningensis strain:SBZ 3-12	GCA_900100425.1	5.10626	65.8	41	50	SAMN04487785	Draft	2016-10-20T00:00:00Z	validly published under the ICNP	correct name	surface of weathered potassic trachyte rock	Rhodanobacteraceae	Rhodanobacteraceae
Rudaea cellulosilytica DSM 22992_T	GCA_000378125.1	4.34364	63.7	6	46	SAMN02441343	Draft	2013-04-22	validly published under the ICNP	correct name	soil	Rhodanobacteraceae	Rhodanobacteraceae
Tahibacter aquaticus DSM 21667_T	GCA_004363655.1	7.26926	65.6	82	48	SAMN09074858	Draft	2019-03-22	validly published under the ICNP	correct name	drinking water supply system	Rhodanobacteraceae	Rhodanobacteraceae
Pseudofulvimonas gallinarii DSM 21944_T	GCA_004343305.1	3.45211	67.6	57	45	SAMN10363315	Draft	2019-03-11	validly published under the ICNP	correct name	air in a duck barn	Rhodanobacteraceae	Pseudofulvimonas
Fulvimonas soli DSM 14263_T	GCA_003148905.1	3.76843	71.7	44	47	SAMN08770161	Draft	2018-05-22	validly published under the ICNP	correct name	soil, after enrichment on actylated starch plastic	Rhodanobacteraceae	Rhodanobacteraceae
Frateuria aurantia DSM 6220_T	GCA_000242255.3	3.60346	63.4	1	74	SAMN02261415	Complete	2012-03-02	validly published under the ICNP	correct name	Lilium auratium	Rhodanobacteraceae	Rhodanobacteraceae
Frateuria defendens strain:Dho_T	GCA_001182895.1	4.1912	69.8	333	48	SAMN03766538	Draft	2015-07-20	validly published under the ICNP	correct name	planthopper Hyalesthes obsoletus (Hemiptera: Cixiidae)	Rhodanobacteraceae	Rhodanobacteraceae
Frateuria flava strain:MAH-13_T	GCA_017837635.1	3.68285	68	40	47	SAMN18519961	Draft	2021-04-07	validly published under the ICNP	correct name		Rhodanobacteraceae	Rhodanobacteraceae
Frateuria terrea CGMCC 1.7053_T	GCA_900115705.1	3.83814	67.9	16	49	SAMN02927913	Draft	2016-10-30	validly published under the ICNP	correct name	forest soil	Rhodanobacteraceae	Rhodanobacteraceae
Luteibacter anthropi strain:CCUG 25036_T	GCA_011759365.1	5.06929	64.2	21	51	SAMN14401345	Draft	2020-03-26	validly published under the ICNP	correct name	Human blood,central venous catheter,3-yr-old boy	Rhodanobacteraceae	Rhodanobacteraceae
Luteibacter jiangsuensis CGMCC 1.10133_T	GCA_011742555.1	4.33485	65.9	20	47	SAMN14401350	Draft	2020-03-24	not validly published		soil contaminated with pesticides	Rhodanobacteraceae	Rhodanobacteraceae
Luteibacter pinisoli :MAH-14_T	GCA_006385595.1	4.6107	66.1	1	51	SAMN12043969	Complete	2019-06-23	not validly published			Rhodanobacteraceae	Rhodanobacteraceae
Luteibacter rhizovicinus :LJ96_T	GCA_001887595.1	4.76549	64.7	1	51	SAMN05853519	Complete	2016-11-30	validly published under the ICNP	correct name	rhizosphere soil of spring barley (Hordeum vulgare L.	Rhodanobacteraceae	Rhodanobacteraceae
Luteibacter yeojuensis strain:DSM 17673_T	GCA_011742875.1	4.22143	66.5	6	48	SAMN14402306	Draft	2020-03-24	validly published under the ICNP	correct name	Soil,greenhouse	Rhodanobacteraceae	Rhodanobacteraceae
Rhodanobacter denitrificans 2APBS1_T	GCA_000230695.3	4.22549	67.5	1	49	SAMN02232048	Complete	2013-03-11	validly published under the ICNP	correct name	subsurface sediment contaminated with uranium and nitrate	Rhodanobacteraceae	Rhodanobacteraceae
Rhodanobacter fulvus Jip2_T	GCA_000264315.1	3.8796	65.6	130	46	SAMN02469837	Draft	2012-05-23	validly published under the ICNP	correct name		Rhodanobacteraceae	Rhodanobacteraceae
Rhodanobacter glycinis MO64_T	GCA_900114325.1	3.86594	64.9	29	46	SAMN05192579	Draft	2016-10-31	validly published under the ICNP	correct name	rhizoplane of field-grown soybean (Glycine max)	Rhodanobacteraceae	Rhodanobacteraceae
Rhodanobacter lindaniclasticus strain DSM 17932_R	GCA_004799035.1	4.0605	67.6	109	47	SAMN06368475	Draft	2019-04-17T00:00:00Z	validly published under the ICNP	correct name	granule sludge	Rhodanobacteraceae	Rhodanobacteraceae
Rhodanobacter panaciterrae strain KCTC 22232_T	GCA_014651895.1	3.45702	63.6	12	48	SAMD00245588	Draft	2020-09-11	validly published under the ICNP	correct name	soil of a ginseng field	Rhodanobacteraceae	Rhodanobacteraceae
Rhodanobacter spathiphylli B39_T	GCA_000264295.1	3.91058	66.5	203	49	SAMN02469836	Draft	2012-05-23	validly published under the ICNP	correct name	root of Spathiphyllum plants grown on a compost amended potting mix	Rhodanobacteraceae	Rhodanobacteraceae
Rhodanobacter thiooxydans LCS2_T	GCA_000264375.1	4.0939	67.2	210	44	SAMN02469838	Draft	2012-05-23T00:00:00Z	validly published under the ICNP	correct name	biofilm	Rhodanobacteraceae	Rhodanobacteraceae
Oleiagrimonas citrea strain:MEBiC09124_T	GCA_012395255.1	3.32456	64.8	15	46	SAMN14564477	Draft	2020-04-15	validly published under the ICNP	correct name		Rhodanobacteraceae	Rhodanobacteraceae
Oleiagrimonas soli strain:3.5X_T	GCA_000761445.1	3.37996	66.3	6	46	SAMN03024267	Draft	2014-10-01	validly published under the ICNP	correct name	oil-contaminated saline soil in Shengli oilfield	Rhodanobacteraceae	Rhodanobacteraceae
Metallibacterium scheffleri DSM 24874_T	GCA_004798955.1	3.59836	65.9	119	47	SAMN06368448	Draft	2019-04-17	validly published under the ICNP	correct name	Acidic biofilum (pH 2.5) in the pyrite mine Drei Kronen und Ehrt	Lysobacteraceae	Rhodanobacteraceae
Mizugakiibacter sediminis skMP5_T	GCA_000953855.3	3.12356	71.3	149	46	SAMD00026084	Draft	2015-02-27	validly published under the ICNP	correct name	freshwater lake sediment	Lysobacteraceae	Rhodanobacteraceae
Pseudolysobacter antarcticus strain:AQ6-296_T	GCA_004168365.1	4.72898	58.6927	2	48	SAMN10622743	Complete	2019-02-12	validly published under the ICNP	correct name		Lysobacteraceae	Rhodanobacteraceae
Dyella kyungheensis THG-B117	GCA_016905005.1	4.84	64.4	35	49	SAMN16484698	Draft	2021-02-17	validly published under the ICNP	correct name	Soil of a cornus fruit field of Hoengseong Province	Rhodanobacteraceae	Rhodanobacteraceae
Dyella marensis UNC178MFTsu3.1	GCA_900112865.1	5.01	67.2	44	50	SAMN02799615	Draft	2016-10-31	validly published under the ICNP	correct name		Rhodanobacteraceae	Rhodanobacteraceae
Dyella mobilis DHON07	GCA_016904945.1	5.18	61.8	40	46	SAMN16484692	Draft	2021-02-17	validly published under the ICNP	correct name	upper layer of forest soil of Dinghushan Biosphere Reserve, Guangdong Province, PR China	Rhodanobacteraceae	Rhodanobacteraceae
Dyella monticola 4 G-K06	GCA_003363155.1	4.94	60.4	45	47	SAMN09735025	Draft	2018-08-04	validly published under the ICNP	correct name		Rhodanobacteraceae	Rhodanobacteraceae
Dyella nitratireducens CGMCC 1.15439	GCA_014642835.1	5.68	59.8	14	49	SAMD00245062	Draft	2020-09-11	validly published under the ICNP	correct name		Rhodanobacteraceae	Rhodanobacteraceae
Dyella psychrodurans 4MSK11	GCA_003363265.1	4.54	61.3	16	48	SAMN09735026	Draft	2018-08-04	validly published under the ICNP	correct name	forest soil	Rhodanobacteraceae	Rhodanobacteraceae
Dyella solisilvae DHG54	GCA_003351225.1	4.6	65.3	17	48	SAMN09704170	Draft	2018-07-31	validly published under the ICNP	correct name		Rhodanobacteraceae	Rhodanobacteraceae
Dyella tabacisoli L4-6	GCA_003350925.1	5.07	60.5	33	47	SAMN09692022	Draft	2018-07-29	validly published under the ICNP	correct name		Rhodanobacteraceae	Rhodanobacteraceae
Dyella telluris G9	GCA_014297575.1	4.99103	64.7	1	51	SAMN15846000	Complete	2020-08-26T00:00:00Z	validly published under the ICNP	correct name		Rhodanobacteraceae	Rhodanobacteraceae
Dyella terrae KACC 12748	GCA_004322705.1	4.22	63.8	9	48	SAMN10983291	Draft	2019-03-02	validly published under the ICNP	correct name	Soil cultivated with Citrus species	Rhodanobacteraceae	Rhodanobacteraceae
Dyella thiooxydans ATSB10	GCA_001641285.1	4.23	68	1	49	SAMN04433089	Complete	2016-05-10	validly published under the ICNP	correct name	rhizosphere soil of field-cultivated sunflower	Rhodanobacteraceae	Rhodanobacteraceae
Xanthomonas albilineans CFBP2523_T	GCA_002939705.1	3.68	63.1	148	49	SAMN05526486	Draft	2018-02-23	validly published under the ICNP	correct name	leaf of sugarcane	Lysobacteraceae	lysobacteraceae
Xanthomonas alfalfae LMG 495_T	GCA_001401625.1	5	64.8	945	43	SAMN02903171	Draft	2015-10-21	validly published under the ICNP	correct name		Lysobacteraceae	lysobacteraceae
Xanthomonas arboricola CFBP 2528_T	GCA_001013475.1	5.08	65.5	8	52	SAMN03352151	Draft	2015-05-27	validly published under the ICNP	correct name	Juglandis regia	Lysobacteraceae	lysobacteraceae
Xanthomonas axonopodis LMG 982_T	GCA_001401595.1	4.41	64.6	1118	41	SAMN02903173	Draft	2015-10-21	validly published under the ICNP	correct name	Axonoperis scoparius	Lysobacteraceae	lysobacteraceae
Xanthomonas bromi CFBP 1976_T	GCA_002939755.1	4.91	64	223	52	SAMN05544799	Draft	2018-02-23	validly published under the ICNP	correct name	Bromus carinatus	Lysobacteraceae	lysobacteraceae
Xanthomonas campestris ATCC 33913_T	GCA_000007145.1	5.08	65.1	1	54	SAMN02603845	complete	2001-11-28	validly published under the ICNP	correct name	Brassica oleracea (Gemmifera Group),stem	Lysobacteraceae	lysobacteraceae
Xanthomonas cassavae NCPPB 101_T	GCA_020783895.1	5.11	65.4	187	50	SAMN22555467	Draft	2021-11-07	validly published under the ICNP	correct name	Manihot esculenta, leaf spots	Lysobacteraceae	lysobacteraceae
Xanthomonas cissicola CCUG 18839_T	GCA_008801575.1	5.35	64.4	314	50	SAMN12697586	Draft	2019-10-01	validly published under the ICNP	synonym	Leaf spot of Cissus japonica	Lysobacteraceae	lysobacteraceae
Xanthomonas citri LMG 9322_T	GCA_002018575.1	5.14	64.6	206	49	SAMN05571463	Draft	2017-03-06	validly published under the ICNP	synonym		Lysobacteraceae	lysobacteraceae
Xanthomonas codiaei CFBP4690_R	GCA_002939785.1	5.04	66	110	52	SAMN05559877	Draft	2018-02-23	validly published under the ICNP	correct name	Codiacum variegatum	Lysobacteraceae	lysobacteraceae
Xanthomonas cucurbitae CFBP 2542_T	GCA_002939885.1	4.42	65.4	181	52	SAMN05560221	Draft	2018-02-23	validly published under the ICNP	correct name	Cucurbita maxima, leaf lesion	Lysobacteraceae	lysobacteraceae
Xanthomonas cynarae CFBP 4188_T	GCA_021352995.1	5.41	63.4	472	52	SAMN24251551	Draft	2022-01-03	validly published under the ICNP	synonym	Cynara scolymus	Lysobacteraceae	lysobacteraceae
Xanthomonas dyei CFBP 7245_T	GCA_002939865.1	5.31	64.3	152	51	SAMN05560230	Draft	2018-02-23	validly published under the ICNP	correct name	Metrosideros excelsa Sol. Ex Gaertn. (angular leaf lesion with a dark non-discrete margin)	Lysobacteraceae	lysobacteraceae
Xanthomonas euroxanthea CPBF 424_T	GCA_905187425.1	4.9	65.9	1	56	SAMEA7742038	complete	2021-02-01	validly published under the ICNP	correct name		Lysobacteraceae	lysobacteraceae
Xanthomonas euvesicatoria ATCC 11633_T	GCA_020880415.1	5.31	64.5	121	52	SAMN23026081	Draft	2021-11-15	validly published under the ICNP	correct name	Capsicum frutescens	Lysobacteraceae	lysobacteraceae
Xanthomonas floridensis WHRI 8848_T	GCA_001642575.1	5.25	65.4	58	52	SAMN04922374	Draft	2016-05-12	validly published under the ICNP	correct name	leaves of watercress	Lysobacteraceae	lysobacteraceae
Xanthomonas fragariae NCPPB 1822_R	GCA_900380035.1	4.14	62.3	269	48	SAMEA4590042	Draft	2018-05-09	validly published under the ICNP	correct name		Lysobacteraceae	lysobacteraceae
Xanthomonas fuscans LMG 826_T	GCA_001401605.1	4.86	64.9	1314	47	SAMN02903172	Draft	2015-10-21	validly published under the ICNP	synonym		Lysobacteraceae	lysobacteraceae
Xanthomonas gardneri ATCC 19865_T	GCA_000192065.2	5.53	63.7	552	57	SAMN02471772	Draft	2011-03-09	validly published under the ICNP	synonym	Lysopersicon esculentum	Lysobacteraceae	lysobacteraceae
Xanthomonas hortorum WHRI 7744_R	GCA_003064105.1	5.52	63.6	443	54	SAMN08729581	Draft	2018-04-23	validly published under the ICNP	correct name		Lysobacteraceae	lysobacteraceae
Xanthomonas hyacinthi CFBP 1156_T	GCA_009769165.1	4.96	68.05	2	53	SAMN12660098	complete	2019-12-19	validly published under the ICNP	correct name		Lysobacteraceae	lysobacteraceae
Xanthomonas hydrangeae LMG 31884_T	GCA_905142475.1	5.58	63.64	5		SAMEA7356589	complete	2021-02-21	validly published under the ICNP	correct name		Lysobacteraceae	lysobacteraceae
Xanthomonas maliensis LMG 27592_T	GCA_009192945.1	5.2	66.2	141	54	SAMN07569859	Draft	2019-10-21	validly published under the ICNP	correct name		Lysobacteraceae	lysobacteraceae
"Xanthomonas massiliensis SN8_R	GCA_900018785.1	3.69	70.5	7	53	SAMEA3858978	Draft	2016-02-02	not validly published		human stool	Lysobacteraceae	Lysobacteraceae
Xanthomonas melonis NCPPB 3434_T	GCA_020783655.1	4.68	66.1	35	52	SAMN22555469	Draft	2021-11-07	validly published under the ICNP	correct name		Lysobacteraceae	Lysobacteraceae
Xanthomonas nasturtii WHRI 8853_T	GCA_001660815.1	4.87	64.5	89	47	SAMN04922375	Draft	2016-06-10	validly published under the ICNP	correct name	leaves of watercress	Lysobacteraceae	Lysobacteraceae
Xanthomonas oryzae ATCC 35933_T	GCA_000482445.1	4.29	63.9	264	49	SAMN02440720	Draft	2013-10-25	validly published under the ICNP	correct name		Lysobacteraceae	Lysobacteraceae
Xanthomonas perforans DSM 18975_T	GCA_013112235.1	5.03	64.9	3	53	SAMN14837221	Draft	2020-05-16	validly published under the ICNP	correct name	Lycopersicon esculentum	Lysobacteraceae	Lysobacteraceae
Xanthomonas phaseoli ISO18C2_R	GCA_003999565.1	5.33	64.63	3	53	SAMN03842212	complete	2019-01-08	validly published under the ICNP	correct name		Lysobacteraceae	Lysobacteraceae
Xanthomonas pisi CFBP4643_R	GCA_002940045.1	5.33	65.1	81	52	SAMN05560297	Draft	2018-02-23	validly published under the ICNP	correct name	leaf	Lysobacteraceae	Lysobacteraceae
Xanthomonas populi (1992) CFBP 1817_T	GCA_002940065.1	4.34	63.3	407	91	SAMN05560300	Draft	2018-02-23	validly published under the ICNP, illegitimate name	synonym		Lysobacteraceae	Lysobacteraceae
Xanthomonas prunicola CFBP 8353_T	GCA_002846205.1	5.32	64	95	52	SAMN08031359	Draft	2017-12-21	validly published under the ICNP	correct name	symptomatic nectarine trees (Prunus persica var. nectarina)	Lysobacteraceae	Lysobacteraceae
Xanthomonas sacchari CFBP 4641_T	GCA_002940085.1	4.92	69.1	57	51	SAMN05560313	Draft	2018-02-23	validly published under the ICNP	correct name	diseased sugarcane Saccharum officinarum	Lysobacteraceae	Lysobacteraceae
"Xanthomonas sontii PPL1_R	GCA_008119715.1	4.82	69	332	51	SAMN07256652	Draft	2019-08-27	not validly published			Lysobacteraceae	Lysobacteraceae
Xanthomonas theicola CFBP 4691_R	GCA_014236795.1	4.79	68.18	2	50	SAMN14114378	complete	2020-08-18	validly published under the ICNP	correct name	Camiella sinensis	Lysobacteraceae	Lysobacteraceae
Xanthomonas translucens ATCC 19319_T	GCA_020880735.1	4.52	67.8	500	52	SAMN23026111	Draft	2021-11-15	validly published under the ICNP	correct name	Hordeum vulgare	Lysobacteraceae	Lysobacteraceae
Xanthomonas vasicola NCPPB 2417_T	GCA_000772705.2	4.92	63.3	96	51	SAMN03140148	Draft	2014-11-06	validly published under the ICNP	correct name	red-brown leaf-stripe in Sorghum bicolor	Lysobacteraceae	Lysobacteraceae
Xanthomonas vesicatoria ATCC 35937_T	GCA_000192025.2	5.53	64.1	3	55	SAMN02471773	Draft	2011-03-09	validly published under the ICNP	correct name	Lycopersicon esculentum	Lysobacteraceae	Lysobacteraceae
Xylella fastidiosa ATCC 35879	GCA_011801475.1	2.61	51.76	16	49	SAMN12837460	complete	2020-03-31	validly published under the ICNP	correct name	grapevine	Lysobacteraceae	Lysobacteraceae
Xylella taiwanensis PLS229	GCA_013177435.1	2.82	53.3	1	49	SAMN14943673	complete	2020-05-27	validly published under the ICNP	correct name	leafs with scorch symptoms of the pear cultivar Pyrus pyrifolia cv Hengshan	Lysobacteraceae	Lysobacteraceae
